# Physiological adaptation of sulfate reducing bacteria in syntrophic partnership with anaerobic methanotrophic archaea

**DOI:** 10.1101/2022.11.23.517749

**Authors:** Ranjani Murali, Hang Yu, Daan R. Speth, Fabai Wu, Kyle S. Metcalfe, Antoine Crémière, Rafael Laso-Pèrez, Rex R. Malmstrom, Danielle Goudeau, Tanja Woyke, Roland Hatzenpichler, Grayson L. Chadwick, Victoria J. Orphan

**Affiliations:** Division of Biology and Biological Engineering, California Institute of Technology, Pasadena, CA, USA; Division of Geological and Planetary Sciences, California Institute of Technology, Pasadena, CA, USA; Department of Physics and Astronomy, University of Southern California, Los Angeles, CA, USA; Max Planck Institute for Marine Microbiology, Bremen, Germany; ZJU-Hangzhou Global Scientific and Technological Innovation Center, Zhejiang, China; Department of Plant and Molecular Biology, University of California, Berkeley. Berkeley, CA, USA; National Center for Biotechnology, Madrid, Spain; DOE Joint Genome Institute, Department of Energy, Berkeley, CA, USA; Department of Chemistry and Biochemistry, Montana State University, Bozeman, MT, USA

## Abstract

Sulfate-coupled anaerobic oxidation of methane (AOM) is performed by multicellular consortia of anaerobic methanotrophic archaea (ANME) in obligate syntrophic partnership with sulfate-reducing bacteria (SRB). Diverse ANME and SRB clades co-associate but the physiological basis for their adaptation and diversification is not well understood. In this work, we explore the metabolic adaptation of four syntrophic SRB clades (HotSeep-1, Seep-SRB2, Seep-SRB1a and Seep-SRB1g) from a phylogenomics perspective, tracing the evolution of conserved proteins in the syntrophic SRB clades, and comparing the genomes of syntrophic SRB to their nearest evolutionary neighbors in the phylum Desulfobacterota. We note several examples of gain, loss or biochemical adaptation of proteins within pathways involved in extracellular electron transfer, electron transport chain, nutrient sharing, biofilm formation and cell adhesion. We demonstrate that the metabolic adaptations in each of these syntrophic clades are unique, suggesting that they have independently evolved, converging to a syntrophic partnership with ANME. Within the clades we also investigated the specialization of different syntrophic SRB species to partnerships with different ANME clades, using metagenomic sequences obtained from ANME and SRB partners in individual consortia after fluorescent-sorting of cell aggregates from anaerobic sediments. In one instance of metabolic adaptation to different partnerships, we show that Seep-SRB1a partners of ANME-2c appear to lack nutritional auxotrophies, while the related Seep-SRB1a partners of a different methanotrophic archaeal lineage, ANME-2a, are missing the cobalamin synthesis pathway, suggesting that the Seep-SRB1a partners of ANME-2a may have a nutritional dependence on its partner. Together, our paired genomic analysis of AOM consortia highlights the specific adaptation and diversification of syntrophic SRB clades linked to their associated ANME lineages.
