## Supplementary material for "Physiological adaptation of sulfate reducing bacteria in syntrophic partnership with anaerobic methanotrophic archaea": Table1_and_Supplementary_Tables: Supplementary_Table_2_16S_sequence_pairwise_similarity.xlsx

### Sheet: 16S_sequence_similarity
	DG-60-sp001304365	NA091.008_bin6_HotSeep1	FWG155_Desulfofervidaceae	Desulfofervidus-auxilii_HotSeep1	HotSeep1_E50_DN	HotSeep1_E37_DN	Dissulfuribacter_thermophilus	Dissulfurirhabdus_thermomarina_ASM1297923v1	Dissulfurirhabdus_thermomarina_ASM1049943v1	UBA3076_sp003194485	FWG173_SeepSRB2	FWG174_SeepSRB2	UBA3076_sp003194495	Desulfonatronovibrio_hydrogenovorans	Seep-SRB1g_sp_CR10073B	Seep-SRB1g_sp_CR10073A	C00003060_sp001751085	S7086C20_sp001751075	Desulfobacter_hydrogenophilus_a	Desulfatirhabdium_butyrativorans	BuS5_sp000472805	S5133MH16-sp004193595_Eth-SRB2_Seep-SRB1d	ETH-SRB1_sp004193555_a	Seep-SRB1a_sp_CR9063A	Seep-SRB1a_sp_CR9063B	Seep-SRB1a-Santa-Monica1	AJ535235.1.1490_Seep-SRB1a	AJ535240.1.1523_Seep-SRB1a	AF354158.1.1517_Seep-SRB1a
DG-60-sp001304365	1	0.8802	0.8862	0.8842	0.8745	0.8842	0.831	0.8302	0.8302	0.8398	0.8348	0.8348	0.8367	0.8217	0.8137	0.8137	0.8298	0.8232	0.7954	0.825	0.812	0.8194	0.8182	0.8133	0.8095	0.8107	0.8152	0.8152	0.813
NA091.008_bin6_HotSeep1	0.8802	1	0.9608	0.9408	0.9312	0.9414	0.8724	0.868	0.8679	0.8579	0.8552	0.8551	0.8585	0.8384	0.8212	0.8117	0.8313	0.8381	0.7926	0.8196	0.8138	0.8268	0.8259	0.8277	0.8251	0.8261	0.8239	0.8276	0.814
FWG155_Desulfofervidaceae	0.8862	0.9608	1	0.9446	0.9343	0.9453	0.8808	0.87	0.8699	0.8645	0.8601	0.86	0.8605	0.8358	0.8276	0.8208	0.8387	0.8399	0.7968	0.8236	0.8198	0.8336	0.8294	0.8339	0.8322	0.833	0.8274	0.8318	0.8206
Desulfofervidus-auxilii_HotSeep1	0.8842	0.9408	0.9446	1	0.9879	0.9994	0.8618	0.8566	0.8567	0.8527	0.8511	0.8512	0.853	0.8516	0.8269	0.823	0.8332	0.8325	0.793	0.8138	0.8151	0.8284	0.8227	0.8253	0.8227	0.8234	0.8204	0.8223	0.812
HotSeep1_E50_DN	0.8745	0.9312	0.9343	0.9879	1	0.9885	0.8533	0.8482	0.8482	0.8454	0.8433	0.8433	0.8451	0.8445	0.8221	0.8174	0.8265	0.828	0.7881	0.8078	0.8103	0.8229	0.8178	0.8196	0.8171	0.8184	0.8151	0.8169	0.8063
HotSeep1_E37_DN	0.8842	0.9414	0.9453	0.9994	0.9885	1	0.8612	0.856	0.8561	0.852	0.8505	0.8506	0.8524	0.8509	0.8263	0.8222	0.8332	0.8325	0.7923	0.8138	0.8151	0.8291	0.8227	0.8253	0.8227	0.8234	0.8204	0.8223	0.812
Dissulfuribacter_thermophilus	0.831	0.8724	0.8808	0.8617	0.8533	0.8611	1	0.9182	0.9182	0.9209	0.9215	0.9216	0.917	0.8465	0.8509	0.8423	0.8488	0.8543	0.8202	0.8469	0.8425	0.8528	0.8518	0.8538	0.8541	0.8541	0.8507	0.851	0.8436
Dissulfurirhabdus_thermomarina_ASM1297923v1	0.8302	0.868	0.8699	0.8564	0.8481	0.8558	0.9182	1	1	0.9263	0.925	0.925	0.9206	0.8449	0.8656	0.8604	0.8658	0.8716	0.8234	0.8656	0.8491	0.8662	0.8689	0.8634	0.8653	0.8666	0.86	0.8698	0.8549
Dissulfurirhabdus_thermomarina_ASM1049943v1	0.8302	0.8679	0.8698	0.8565	0.8481	0.8559	0.9182	1	1	0.9263	0.925	0.925	0.9205	0.8449	0.8657	0.8605	0.8659	0.8716	0.8235	0.8656	0.849	0.8663	0.869	0.8635	0.8652	0.8666	0.86	0.8699	0.8549
UBA3076_sp003194485	0.8398	0.8579	0.8645	0.8526	0.8454	0.8519	0.9209	0.9263	0.9263	1	0.9832	0.9832	0.9742	0.8585	0.8686	0.864	0.8711	0.8727	0.8357	0.8631	0.8629	0.8721	0.8699	0.8714	0.8696	0.8716	0.8671	0.868	0.8587
FWG173_SeepSRB2	0.8348	0.8552	0.8601	0.851	0.8433	0.8504	0.9215	0.925	0.925	0.9832	1	1	0.9852	0.8583	0.8742	0.8707	0.8731	0.8714	0.836	0.8651	0.8658	0.8776	0.8717	0.8738	0.8714	0.8735	0.8697	0.8712	0.8605
FWG174_SeepSRB2	0.8348	0.8551	0.86	0.8511	0.8433	0.8505	0.9216	0.925	0.925	0.9832	1	1	0.9852	0.8583	0.8743	0.8708	0.8732	0.8714	0.8361	0.8651	0.8657	0.8776	0.8718	0.8739	0.8713	0.8735	0.8697	0.8712	0.8605
UBA3076_sp003194495	0.8367	0.8585	0.8605	0.8529	0.8451	0.8523	0.917	0.9206	0.9205	0.9742	0.9852	0.9852	1	0.8493	0.869	0.8653	0.8733	0.8695	0.8349	0.8672	0.8643	0.8768	0.8697	0.8726	0.8702	0.8721	0.8671	0.8716	0.8592
Desulfonatronovibrio_hydrogenovorans	0.8217	0.8383	0.8356	0.8516	0.8445	0.8509	0.8465	0.8449	0.8449	0.8585	0.8583	0.8583	0.8496	1	0.8368	0.8252	0.827	0.8282	0.8204	0.8334	0.8364	0.8378	0.8347	0.8371	0.8391	0.8392	0.8356	0.8359	0.8288
Seep-SRB1g_sp_CR10073B	0.8139	0.8211	0.8277	0.8267	0.822	0.8259	0.8509	0.8657	0.8658	0.8686	0.8742	0.8743	0.869	0.8369	1	1	0.9037	0.8988	0.8486	0.8804	0.8966	0.9161	0.9134	0.902	0.9013	0.9046	0.8987	0.9057	0.8904
Seep-SRB1g_sp_CR10073A	0.8139	0.8116	0.8209	0.8227	0.8172	0.8218	0.8423	0.8605	0.8606	0.864	0.8707	0.8708	0.8653	0.8252	1	1	0.9043	0.896	0.8509	0.8749	0.8934	0.9125	0.9088	0.8998	0.8991	0.9028	0.8961	0.9045	0.888
C00003060_sp001751085	0.8298	0.8308	0.8387	0.8333	0.8265	0.8333	0.8488	0.8658	0.8659	0.871	0.8733	0.8734	0.8733	0.8272	0.9038	0.9044	1	0.9227	0.852	0.8872	0.907	0.9228	0.9117	0.92	0.9176	0.9198	0.9159	0.9053	0.9043
S7086C20_sp001751075	0.823	0.8381	0.8398	0.8326	0.828	0.8326	0.8545	0.8717	0.8717	0.8725	0.8714	0.8714	0.8695	0.8283	0.8988	0.896	0.9227	1	0.8473	0.8825	0.892	0.9038	0.8987	0.8939	0.8939	0.8971	0.8896	0.894	0.8828
Desulfobacter_hydrogenophilus_a	0.795	0.7926	0.7969	0.7928	0.7879	0.7922	0.82	0.8234	0.8235	0.8352	0.8353	0.8354	0.8344	0.8204	0.8484	0.8507	0.852	0.8471	1	0.8565	0.8571	0.8631	0.8518	0.8569	0.8564	0.8559	0.8552	0.8555	0.8429
Desulfatirhabdium_butyrativorans	0.825	0.8196	0.8238	0.8138	0.8075	0.8138	0.8469	0.8656	0.8656	0.8629	0.8649	0.8649	0.8672	0.8334	0.8804	0.8749	0.8872	0.8825	0.8564	1	0.908	0.9117	0.9088	0.9129	0.9134	0.9104	0.9108	0.9069	0.8986
BuS5_sp000472805	0.8122	0.8138	0.8198	0.8151	0.81	0.8151	0.8425	0.8492	0.8491	0.8629	0.8658	0.8657	0.8643	0.8363	0.8966	0.8934	0.907	0.892	0.8571	0.908	1	0.9398	0.9359	0.9434	0.9434	0.9427	0.9398	0.9311	0.9296
S5133MH16-sp004193595_Eth-SRB2_Seep-SRB1d	0.819	0.8268	0.8336	0.8284	0.8226	0.8291	0.8527	0.8661	0.8662	0.8721	0.8776	0.8776	0.8768	0.8378	0.9159	0.9123	0.9228	0.9038	0.8632	0.9117	0.9398	1	0.9596	0.9595	0.9541	0.9571	0.9552	0.9509	0.9444
ETH-SRB1_sp004193555_a	0.8182	0.8259	0.8294	0.8227	0.8176	0.8227	0.8518	0.8688	0.8689	0.8699	0.8717	0.8718	0.8697	0.8347	0.9134	0.9088	0.9117	0.8987	0.8519	0.9088	0.9359	0.9596	1	0.9563	0.9531	0.9531	0.9506	0.9503	0.9408
Seep-SRB1a_sp_CR9063A	0.8131	0.8277	0.8339	0.8253	0.8194	0.8253	0.8537	0.8633	0.8634	0.8714	0.8738	0.8739	0.8726	0.8373	0.902	0.8998	0.92	0.8939	0.857	0.9129	0.9434	0.9595	0.9563	1	0.9884	0.9858	0.9839	0.9664	0.9755
Seep-SRB1a_sp_CR9063B	0.8095	0.8251	0.8322	0.8227	0.8169	0.8227	0.854	0.8652	0.8651	0.8696	0.8714	0.8713	0.8702	0.8391	0.9013	0.899	0.9176	0.8939	0.8565	0.9134	0.9434	0.9541	0.9531	0.9884	1	0.991	0.9779	0.9697	0.9828
Seep-SRB1a-Santa-Monica1	0.8107	0.8261	0.8328	0.8234	0.8182	0.8234	0.8541	0.8665	0.8665	0.8715	0.8735	0.8735	0.8721	0.8392	0.9045	0.9027	0.9198	0.8971	0.856	0.9104	0.9427	0.9571	0.9531	0.9858	0.991	1	0.9765	0.9672	0.9815
AJ535235.1.1490_Seep-SRB1a	0.815	0.8239	0.8274	0.8204	0.8149	0.8204	0.8507	0.8599	0.8599	0.8671	0.8697	0.8697	0.8671	0.8356	0.8987	0.896	0.9159	0.8896	0.8553	0.9108	0.9398	0.9552	0.9506	0.9839	0.9779	0.9765	1	0.9658	0.9665
AJ535240.1.1523_Seep-SRB1a	0.815	0.8276	0.8318	0.8223	0.8167	0.8223	0.851	0.8698	0.8699	0.8678	0.8712	0.8712	0.8716	0.8359	0.9057	0.9045	0.9052	0.894	0.8556	0.9069	0.9311	0.9509	0.9503	0.9664	0.9697	0.9672	0.9658	1	0.9591
AF354158.1.1517_Seep-SRB1a	0.813	0.814	0.8203	0.812	0.8061	0.812	0.8435	0.8548	0.8548	0.8586	0.8605	0.8605	0.8592	0.8288	0.8903	0.888	0.9043	0.8828	0.8431	0.8986	0.9296	0.9444	0.9408	0.9755	0.9828	0.9815	0.9665	0.9591	1
