## Supplementary material for "Physiological adaptation of sulfate reducing bacteria in syntrophic partnership with anaerobic methanotrophic archaea": Table1_and_Supplementary_Tables: Supplementary_Table_5_Protein_accession_for_syntrophic_SRB_EET_operons.xlsx

### Sheet: Seep-SRB1a_operons
	hmlA	hmlB					omb			omcX	omcX1
B13-G4_sp013792055	>MBA3018028.1 hypothetical protein FP811_07765	>MBA3018029.1 hypothetical protein FP811_07770	>MBA3018030.1 hypothetical protein FP811_07775	>MBA3018031.1 hypothetical protein FP811_07780	>MBA3018032.1 hypothetical protein FP811_07785	>MBA3018033.1 hypothetical protein FP811_07790	>MBA3018034.1 hypothetical protein FP811_07795	>MBA3018035.1 beta-propeller fold lactonase family protein	>MBA3018036.1 SH3 domain-containing protein	>MBA3018037.1 cytochrome C	>MBA3018038.1 cytochrome c3 family protein
	hmlB						omb
B13-G4_sp003647525	>RLC24919.1 hypothetical protein DRH21_04770, partial	>RLC24918.1 hypothetical protein DRH21_04765	>RLC24917.1 hypothetical protein DRH21_04760	>RLC24916.1 hypothetical protein DRH21_04755	>RLC24915.1 hypothetical protein DRH21_04750	>RLC24914.1 hypothetical protein DRH21_04745	>RLC24913.1 hypothetical protein DRH21_04740, partial
	hmlA	hmlB					omb
B13-G4_sp014237365b	>MBC2718706.1 hypothetical protein HGJ96_03770	>MBC2718705.1 hypothetical protein HGJ96_03765	>MBC2718704.1 peptidyl-prolyl cis-trans isomerase	>MBC2718703.1 hypothetical protein HGJ96_03755	>MBC2718702.1 gliding motility-associated C-terminal domain-containing protein	>MBC2718701.1 DUF799 family lipoprotein	>MBC2718700.1 hypothetical protein HGJ96_03740	>MBC2718699.1 beta-propeller fold lactonase family protein	>MBC2718698.1 SH3 domain-containing protein
	hmlA	hmlB					ombseep1a
B13-G4_sp014237365a	>MBC2694396.1 hypothetical protein HF982_03785	>MBC2694395.1 hypothetical protein HF982_03780	>MBC2694394.1 peptidyl-prolyl cis-trans isomerase	>MBC2694393.1 hypothetical protein HF982_03770	>MBC2694392.1 hypothetical protein HF982_03765	>MBC2694391.1 DUF799 family lipoprotein	>MBC2694390.1 hypothetical protein HF982_03755	>MBC2694389.1 beta-propeller fold lactonase family protein	>MBC2694388.1 SH3 domain-containing protein
	hmlA	hmlB					omb			omcX	omcX
Seep-SRB1a_sp._SM14434BFWG172	>EOKBJDCF_00449 hypothetical protein	>EOKBJDCF_00450 hypothetical protein	>EOKBJDCF_00451 Chaperone SurA	>EOKBJDCF_00452 hypothetical protein	>EOKBJDCF_00453 hypothetical protein	>EOKBJDCF_00454 hypothetical protein	>EOKBJDCF_00455 hypothetical protein	>EOKBJDCF_00456 hypothetical protein	>EOKBJDCF_00457 hypothetical protein	>EOKBJDCF_00458 hypothetical protein	>EOKBJDCF_00459 hypothetical protein	coded on opposie strants
	hmlA	hmlB					omb			omcX
Seep-SRB1a_sp._CR9063A	>Ga0402054_bin3_1859	>Ga0402054_bin3_1858	>Ga0402054_bin3_1857	>Ga0402054_bin3_1856	>Ga0402054_bin3_1855	>Ga0402054_bin3_1854	>Ga0402054_bin3_1853	>Ga0402054_bin3_1852	>Ga0402054_bin3_1851	>Ga0402054_bin3_1850	>Ga0402054_bin3_1849
	hmlA	hmlB			cyt c				omb
Seep-SRB1a_SM7059A	>Ga0402080_bin2_581	>Ga0402080_bin2_582	>Ga0402080_bin2_583	>Ga0402080_bin2_584	>Ga0402080_bin2_585	>Ga0402080_bin2_586	>Ga0402080_bin2_587	>Ga0402080_bin2_588	>Ga0402080_bin2_589	>Ga0402080_bin2_590	>Ga0402080_bin2_591
					cyt c
Seep-SRB1a_sp._S7142MS3				MBT9438156.1	MBT9438157.1	MBT9438159.1	MBT9438160.1
					cyt c				omb
Seep-SRB1a_sp._Meg22_46_Bin_236				MBW1745010.1	MBW1745009.1	MBW1745008.1	MBW1745007.1	MBW1745006.1	MBW1745005.1
		hmlB			cyt c				omb	b-propeller	NHL domain containing protein
Seep-SRB1a_sp._AB_03_Bin_172		MBW2737294.1	MBW2737295.1	MBW2737296.1	MBW2737297.1	MBW2737298.1	MBW2737299.1	MBW2737300.1	MBW2737301.1	MBW2737302.1	MBW2737303.1

### Sheet: HotSeep1 and related
							cyt c				omb			mtrA				hmlB	hmlA
Desulfofervidaceae_sp._PB11946FWG155							>OLHCEBFO_00965 hypothetical protein	>OLHCEBFO_00966 hypothetical protein	>OLHCEBFO_00967 hypothetical protein	>OLHCEBFO_00968 hypothetical protein	>OLHCEBFO_00969 hypothetical protein	>OLHCEBFO_00970 hypothetical protein	>OLHCEBFO_00971 hypothetical protein	>OLHCEBFO_00972 hypothetical protein	>OLHCEBFO_00973 hypothetical protein	>OLHCEBFO_00974 hypothetical protein	>OLHCEBFO_00975 Foldase protein PrsA	>OLHCEBFO_00976 hypothetical protein	>OLHCEBFO_00977 hypothetical protein
				omcX	extA						omb					hmlB	hmlA
Desulfofervidaceae sp. PB_NA091.008_B6				GLOGJPLJ_00711	GLOGJPLJ_00710	GLOGJPLJ_00709	GLOGJPLJ_00708	GLOGJPLJ_00707	GLOGJPLJ_00706	GLOGJPLJ_00705	GLOGJPLJ_00704	GLOGJPLJ_00703	GLOGJPLJ_00702	GLOGJPLJ_00701	GLOGJPLJ_00700	GLOGJPLJ_00699	GLOGJPLJ_00698
				omcX	extA						omb					hmlB	hmlA
HotSeep1_sp001577525	>AMM40346.1 cytochrome C [Candidatus Desulfofervidus auxilii]	>AMM40347.1 cytochrome c family protein [Candidatus Desulfofervidus auxilii]	>AMM40348.1 hypothetical protein HS1_000542 [Candidatus Desulfofervidus auxilii]	>AMM40349.1 cytochrome C [Candidatus Desulfofervidus auxilii]	>AMM40350.1 cytochrome C [Candidatus Desulfofervidus auxilii]	>AMM40351.1 cytochrome C, doubled CXXCH domain-containing protein, secreted [Candidatus Desulfofervidus auxilii]	>AMM40352.1 DNA polymerase subunit beta [Candidatus Desulfofervidus auxilii]	>AMM40353.1 protein containing DUF86 [Candidatus Desulfofervidus auxilii]	>AMM40354.1 cytochrome C family protein [Candidatus Desulfofervidus auxilii]	>AMM40355.1 40-residue YVTN family beta-propeller [Candidatus Desulfofervidus auxilii]	>AMM40356.1 hypothetical protein HS1_000550 [Candidatus Desulfofervidus auxilii]	>AMM40357.1 lipoprotein [Candidatus Desulfofervidus auxilii]	>AMM40358.1 cell envelope biogenesis protein OmpA [Candidatus Desulfofervidus auxilii]	>AMM40359.1 lipoprotein [Candidatus Desulfofervidus auxilii]	>AMM40360.1 secreted protein containing Peptidyl-prolyl cis-trans isomerase, PpiC-type domain protein [Candidatus Desulfofervidus auxilii]	>AMM40361.1 cytochrome C family protein [Candidatus Desulfofervidus auxilii]	>AMM40362.1 cytochrome C family protein [Candidatus Desulfofervidus auxilii]
											omb					hmlB	hmlA
Candidatus Desulfofervidus auxilli_sp._PB12019FWG170											>BEFNOMPG_00388 hypothetical protein	>BEFNOMPG_00389 hypothetical protein	>BEFNOMPG_00390 hypothetical protein	>BEFNOMPG_00391 hypothetical protein	>BEFNOMPG_00392 Foldase protein PrsA	>BEFNOMPG_00393 hypothetical protein	>BEFNOMPG_00394 hypothetical protein
				omcX	extA						omb					hmlB	hmlA
Candidatus Desulfofervidus auxilli_sp._B50	>IEOPGEAI_00593 hypothetical protein	>IEOPGEAI_00594 hypothetical protein	>IEOPGEAI_00595 hypothetical protein	>IEOPGEAI_00596 hypothetical protein	>IEOPGEAI_00597 hypothetical protein	>IEOPGEAI_00598 hypothetical protein	>IEOPGEAI_00599 hypothetical protein	>IEOPGEAI_00600 hypothetical protein	>IEOPGEAI_00601 hypothetical protein	>IEOPGEAI_00602 hypothetical protein	>IEOPGEAI_00603 hypothetical protein	>IEOPGEAI_00604 hypothetical protein	>IEOPGEAI_00605 hypothetical protein	>IEOPGEAI_00606 hypothetical protein	>IEOPGEAI_00607 Foldase protein PrsA	>IEOPGEAI_00608 hypothetical protein	>IEOPGEAI_00609 hypothetical protein
			omcX	extA							omb					hmlB	hmlA
HotSeep1_E37_DN	>CAD7772949.1 hypothetical protein DMNBHIDG_00680	>CAD7772956.1 hypothetical protein DMNBHIDG_00681	>CAD7772963.1 Cytochrome c3	>CAD7772970.1 Cytochrome c3	>CAD7772977.1 hypothetical protein DMNBHIDG_00684	>CAD7772982.1 hypothetical protein DMNBHIDG_00685	>CAD7772989.1 hypothetical protein DMNBHIDG_00686	>CAD7772996.1 hypothetical protein DMNBHIDG_00687	>CAD7773003.1 hypothetical protein DMNBHIDG_00688	>CAD7773014.1 Cytochrome D1 heme domain protein	>CAD7773017.1 hypothetical protein DMNBHIDG_00690	>CAD7773024.1 hypothetical protein DMNBHIDG_00691	>CAD7773031.1 Curli production assembly/transport component CsgG	>CAD7773042.1 hypothetical protein DMNBHIDG_00693	>CAD7773046.1 hypothetical protein DMNBHIDG_00694	>CAD7773054.1 Foldase protein PrsA	>CAD7773063.1 cytochrome c
		omcX	extA								omb							hmlB	hmlA
HotSeep1_E50_DN	>CAD7771679.1 hypothetical protein BLFGPEAP_00628	>CAD7771684.1 Cytochrome c3	>CAD7771689.1 Cytochrome c3	>CAD7771694.1 hypothetical protein BLFGPEAP_00631	>CAD7771699.1 hypothetical protein BLFGPEAP_00632	>CAD7771704.1 hypothetical protein BLFGPEAP_00633	>CAD7771710.1 hypothetical protein BLFGPEAP_00634	>CAD7771715.1 hypothetical protein BLFGPEAP_00635	>CAD7771720.1 hypothetical protein BLFGPEAP_00636	>CAD7771725.1 hypothetical protein BLFGPEAP_00637	>CAD7771730.1 hypothetical protein BLFGPEAP_00638	>CAD7771735.1 Curli production assembly/transport component CsgG	>CAD7771741.1 hypothetical protein BLFGPEAP_00640	>CAD7771745.1 hypothetical protein BLFGPEAP_00641	>CAD7771750.1 hypothetical protein BLFGPEAP_00642	>CAD7771753.1 Foldase protein PrsA	>CAD7771756.1 Doubled CXXCH motif (Paired_CXXCH_1)	>CAD7771761.1 Doubled CXXCH motif (Paired_CXXCH_1)	>CAD7771766.1 Doubled CXXCH motif (Paired_CXXCH_1)

### Sheet: Seep-SRB2 related
			omb					HmlB	hmlA
Seep-SRB2_sp002367355			DFBQ01000012.1_21	DFBQ01000012.1_22	DFBQ01000012.1_23	DFBQ01000012.1_24	DFBQ01000012.1_25	DFBQ01000012.1_26	DFBQ01000012.1_27
			omcX	extA		omb					hmlB	hmlA
Seep-SRB2_E20_sp003194495			PXF57838.1	PXF57837.1	PXF57836.1	PXF57835.1	PXF57834.1	PXF57833.1	PXF57832.1	PXF57831.1	PXF57830.1	PXF57829.1
			extA				omb								hmlB	hmlA
Seep-SRB2_G37_sp003194485			PXF54100.1	PXF54099.1	PXF54098.1	PXF54097.1	PXF54096.1	PXF54095.1	PXF54094.1	PXF54093.1	PXF54092.1	PXF54091.1	PXF54090.1	PXF54089.1	PXF54088.1	PXF54087.1
			omcX	extA				omb					hmlB	hmlA
Dissulfurirhabdus_thermomarina_ASM1049943v1			WP_163297694.1	WP_163297693.1	WP_163297692.1	WP_163297691.1	WP_163297690.1	WP_163297689.1	WP_163297688.1	WP_163297687.1	WP_163297686.1	WP_163297685.1	WP_163297684.1	WP_163297683.1
			omcX1				omb								hmlB	hmlA
Seep-SRB2_G37_sp003194485			PXF54100.1	PXF54099.1	PXF54098.1	PXF54097.1	PXF54096.1	PXF54095.1	PXF54094.1	PXF54093.1	PXF54092.1	PXF54091.1	PXF54090.1	PXF54089.1	PXF54088.1	PXF54087.1
	omcX	omcX1	omcX1				omb
Seep-SRB2 sp. Meg22_1214_Bin_80	MBW1966869.1	MBW1966868.1	MBW1966867.1	MBW1966866.1	MBW1966865.1	MBW1966864.1	MBW1966863.1	MBW1966862.1	MBW1966861.1
	omcX	omcX1	omcX1				omb					hmlB	hmlA
Seep-SRB2 sp. Meg22_810_Bin_10	MBW1718522.1	MBW1718521.1	MBW1718520.1	MBW1718519.1	MBW1718518.1	MBW1718517.1	MBW1718516.1	MBW1718515.1	MBW1718514.1	MBW1718513.1	MBW1718512.1	MBW1718511.1	MBW1718510.1	MBW1718509.1	MBW1718508.1	MBW1718507.1	MBW1718506.1

### Sheet: Seep-SRB1g
	ccmF	ccmE	ccmD	ccmC	ccmB	ccmA	NHL repeat protein	b-propeller	omb					hmlB	hmlA
B60-G16 sp003647275	>RLB82937.1 hypothetical protein DRH17_04060	>RLB82938.1 hypothetical protein DRH17_04065	>RLB82939.1 hypothetical protein DRH17_04070	>RLB82940.1 hypothetical protein DRH17_04075	>RLB82941.1 hypothetical protein DRH17_04080	>RLB82942.1 hypothetical protein DRH17_04085	>RLB82943.1 hypothetical protein DRH17_04090	>RLB82944.1 hypothetical protein DRH17_04095	>RLB82945.1 hypothetical protein DRH17_04100	>RLB82946.1 hypothetical protein DRH17_04105	>RLB82947.1 hypothetical protein DRH17_04110	>RLB82948.1 hypothetical protein DRH17_04115	>RLB82949.1 hypothetical protein DRH17_04120	>RLB82950.1 hypothetical protein DRH17_04125	>RLB82951.1 hypothetical protein DRH17_04135
	ccmC				ccmB	ccmA	NHL repeat protein	b-propeller	omb					hmlB	hmlA
JABXJX01 sp013375375_DIET_cluster.txt	NVL90211.1				NVL90212.1	NVL90213.1	NVL90214.1	NVL90215.1	NVL90216.1	NVL90217.1	NVL90218.1	NVL90219.1	NVL90220.1	NVL90221.1	NVL90222.1
	omcX	extA			omb			omc				hmlB	hmlA
Seep-SRB1g_sp._CR10073B_DIET_cluster.txt	Ga0402030_bin2_2257	Ga0402030_bin2_2258	Ga0402030_bin2_2259	Ga0402030_bin2_2260	Ga0402030_bin2_2261	Ga0402030_bin2_2262	Ga0402030_bin2_2263	Ga0402030_bin2_2264	Ga0402030_bin2_2265	Ga0402030_bin2_2266	Ga0402030_bin2_2267	Ga0402030_bin2_2268	Ga0402030_bin2_2269
	omcX	extA			omb			omc				hmlB	hmlA
Seep-SRB1g_sp001751015_a_DIET_cluster.txt	OEU57524.1	OEU57523.1	OEU57522.1	OEU57521.1	OEU57520.1	OEU57519.1	OEU57518.1	OEU57517.1	OEU57516.1	OEU57515.1	OEU57514.1	OEU57513.1	OEU57512.1
						ccmA			omb			omc	methyl accepting chemotaxis protein				hmlB
Seep-SRB1c_sp01693087						MBN1840868.1	MBN1840867.1	MBN1840866.1	MBN1840865.1	MBN1840864.1	MBN1840863.1	MBN1840862.1	MBN1840861.1	MBN1840860.1	MBN1840859.1	MBN1840858.1	MBN1840857.1
												omc	methyl accepting chemotaxis protein			hmlB	hmlA
S7086C20 sp001751075											MBW2601103.1	MBW2601104.1	MBW2601105.1	MBW2601106.1	MBW2601107.1	MBW2601108.1	MBW2601109.1
