## Supplementary material for "Physiological adaptation of sulfate reducing bacteria in syntrophic partnership with anaerobic methanotrophic archaea": Table1_and_Supplementary_Tables: Supplementary_Table_7_Protein_accession_numbers_a.xlsx

### Sheet: Core_Respiratory_chain
Gene	Annotation	Seep-SRB1a sp. SM7059A	Seep-SRB1a sp. CR9063A	Seep-SRB1g sp. CR10073A	Seep-SRB2 sp. G37	E20 Seep-SRB2	Desulfofervidaceae_sp._PB11946FWG155	DesulfofervidalesDG60_sp._PB11719FWG156	Seep-SRB2_sp._PB10259FWG173	Seep-SRB2_sp._PBNA091R45FWG174	Candidatus Desulfofervidus auxilli_sp._PB12019FWG170	Desulfofervidaceae sp. PB_NA091.008_B6
QmoA	CoB--CoM heterodisulfide reductase iron-sulfur subunit A family protein	LWX54_14635	LWX51_04085	LWX52_12535	PXF54059.1	PXF57422.1	LWW94_08070	-	-	-	LWW90_03885	LWW95_07580
QmoB	FAD-dependent oxidoreductase	LWX54_14640	LWX51_04090	LWX52_12540	PXF54060.1	PXF57421.1	LWW94_08065	LWW78_07400	-	-	LWW90_03890	LWW95_07575
QmoC	quinone-interacting membrane-bound oxidoreductase complex subunit QmoC	LWX54_14645	LWX51_04095	LWX52_12545	PXF54061.1	PXF57420.1	LWW94_08060	LWW78_07405	-	-	-	LWW95_07570
DsrM	sulfate reduction electron transfer complex DsrMKJOP subunit DsrM	LWX54_00290	LWX51_01600	LWX52_04040	PXF54504.1	PXF59681.1	LWW94_04810	LWW78_00395	LWW99_02930	LWX01_01685	LWW90_04030	LWW95_02115
DsrK	(Fe-S)-binding protein	LWX54_00295	LWX51_01605	LWX52_04035	PXF54505.1	PXF59680.1	LWW94_04815	LWW78_00400	LWW99_02925	LWX01_01690	LWW90_04035	LWW95_02120
DsrJ	sulfate reduction electron transfer complex DsrMKJOP subunit DsrJ	LWX54_00300	LWX51_01610	LWX52_04030	PXF54506.1	PXF59679.1	LWW94_04820	LWW78_00405	LWW99_02920	LWX01_01695	LWW90_04040	LWW95_02125
DsrO	4Fe-4S dicluster domain-containing protein	LWX54_00305	LWX51_01615	LWX52_04025	PXF54507.1	PXF59678.1	LWW94_04825	LWW78_00410	LWW99_02915	LWX01_01700	LWW90_04045	LWW95_02130
DsrP	polysulfide reductase NrfD	LWX54_00310	LWX51_01620	LWX52_04020	PXF54508.1	PXF59677.1	LWW94_04830	LWW78_00415	LWW99_02910	LWX01_01705	LWW90_04050	LWW95_02135
CbcA	cytochrome C	-	-	-	PXF54667.1	PXF56544.1	-	-	LWW99_09840	LWX01_01010	-	-
CbcB	cytochrome b/b6 domain-containing protein	-	-	-	PXF54668.1	PXF56545.1	-	-	LWW99_09845	LWX01_01005	-	-
RnfC		LWX54_16855	LWX51_11095	LWX52_01590	-	-	LWW94_00005	LWW78_05090	-	-	LWW90_03145	LWW95_06075
RnfD		LWX54_16850	LWX51_11100	LWX52_01595	-	-	LWW94_00010	LWW78_05085	-	-	LWW90_03140	LWW95_06080
RnfG		LWX54_16845	LWX51_11105	LWX52_01600	-	-	LWW94_00015	LWW78_05080	-	-	LWW90_03135	LWW95_06085
RnfE		LWX54_16840	LWX51_11110	LWX52_01605	-	-	LWW94_00020	LWW78_05075	-	-	LWW90_03130	LWW95_06090
RnfA		LWX54_16835	LWX51_11115	LWX52_01610	-	-	LWW94_00025	LWW78_05070	-	-	LWW90_03125	LWW95_06095
RnfB		-	-	LWX52_01615	-	-	LWW94_00030	LWW78_05065	-	-	LWW90_03120	LWW95_06100
QrcA	cytochrome c family protein	LWX54_14275	LWX51_04130	LWX52_00080	-	-	LWW94_05325	LWW78_03335	-	-	-	LWW95_07310
QrcB	molybdopterin-dependent oxidoreductase	LWX54_14280	LWX51_04135	LWX52_00085	-	-	LWW94_05320	LWW78_03340	-	-	-	LWW95_07305
QrcC	4Fe-4S dicluster domain-containing protein	LWX54_14285	LWX51_04140	LWX52_00090	-	-	LWW94_05315	LWW78_03345	-	-	LWW90_08290	LWW95_07300
QrcD	polysulfide reductase NrfD	LWX54_14290	LWX51_04145	LWX52_00095	-	-	LWW94_05310	LWW78_03350	-	-	LWW90_08285	LWW95_07295
TmcB	(Fe-S)-binding protein	LWX54_06190	LWX51_02105	LWX52_01665	-	-	LWW94_07695	-	-	-	-	LWW95_06065
TmcC	respiratory nitrate reductase subunit gamma	LWX54_06195	LWX51_02110	LWX52_01670	-	-	LWW94_07700	-	-	-	LWW90_03635	LWW95_06060
TmcD	WD40 repeat domain-containing protein	LWX54_06200	LWX51_02115	LWX52_01675	-	-	-	-	-	-	LWW90_03630	LWW95_06055
TpIc3	cytochrome c family protein	LWX54_06010	-	-	PXF54848.1	PXF57772.1	LWW94_07705	-	LWW99_05600	LWX01_02850	LWW90_00435	LWW95_06070
TmcA_DSC		LWX54_03390	LWX51_11060	LWX52_01645	-	-	-	-	-	-	-	-
SatA	sulfate adenylyltransferase	LWX54_04680	LWX51_04100	LWX52_06635	PXF55574.1	PXF59179.1	LWW94_06775	-	LWW99_05875	LWX01_04125	-	LWW95_01985
DsrA	dissimilatory-type sulfite reductase subunit alpha	LWX54_14940	LWX51_03095	LWX52_14780	PXF54516.1	PXF59669.1	LWW94_08055	LWW78_07835	LWW99_04725	LWX01_07900	LWW90_07995	LWW95_07565
DsrB	dissimilatory-type sulfite reductase subunit beta	-	LWX51_03100	LWX52_14785	PXF54589.1	PXF59747.1	LWW94_08050	LWW78_07830	LWW99_04730	-	LWW90_08000	LWW95_07560
AprA	adenylyl-sulfate reductase subunit alpha	LWX54_14680	LWX51_04080	LWX52_12530	PXF54058.1	PXF57423.1	LWW94_08075	-	-	-	LWW90_06035	LWW95_07585
AprB	adenylyl-sulfate reductase subunit beta	-	LWX51_04075	-	PXF54057.1	PXF57424.1	LWW94_08080	-	-	-	LWW90_06045	LWW95_07590
DsrC	TusE/DsrC/DsvC family sulfur relay protein	LWX54_06375	LWX51_04425	LWX52_13575	PXF55362.1	PXF59134.1	LWW94_09670	LWW78_02395	LWW99_08645	LWX01_07260	LWW90_03610	LWW95_10575
NuoA	NADH-quinone oxidoreductase subunit A	-	-	-	PXF56058	PXF56695.1	-	-	LWW99_08350	LWX01_09355	-	-
NuoB	NADH-quinone oxidoreductase subunit NuoB	-	-	-	PXF56059	PXF56696.1	-	-	LWW99_08345	LWX01_09360	-	-
NuoC	NADH-quinone oxidoreductase subunit C	-	-	-	PXF56060	PXF56697.1	-	-	LWW99_08340	LWX01_09365	-	-
NuoD	NADH-quinone oxidoreductase subunit D	-	-	-	PXF56061	PXF56698.1	-	-	LWW99_08335	LWX01_09370	-	-
NuoH		-	-	-	PXF56062	PXF56699.1	-	-	-	LWX01_07335	-	-
NuoI		-	-	-	PXF56063	PXF56700.1	-	-	-	LWX01_07340	-	-
		-	-	-	PXF56064	PXF56701.1	-	-	-	LWX01_07345	-	-
NuoK		-	-	-	PXF56065	PXF56702.1	-	-	-	LWX01_07350	-	-
NuoL		-	-	-	PXF56066	PXF56703.1	-	-	-	LWX01_07355	-	-
NuoM		-	-	-	PXF56067	PXF56704.1	-	-	-	LWX01_07360/LWX01_07365	-	-
NuoN		-	-	-	PXF56068	PXF56705.1	-	-	-	LWX01_07370	-	-
MrpD	monovalent cation/H+ antiporter subunit D	LWX54_00060	LWX51_12370	LWX52_01525	PXF55936.1	PXF56550.1	LWW94_00060	-	LWW99_08995	LWX01_00960	LWW90_05215	LWW95_06170
MrpD	monovalent cation/H+ antiporter subunit D	LWX54_00070/LWX54_00075	LWX51_12375	LWX52_01535/LWX52_01540	PXF55934.1/PXF55933.1	PXF56552.1	LWW94_00070/LWW94_00075	-	LWW99_09000	LWX01_00955	LWW90_05225/LWW90_05230	LWW95_06160/LWW95_06155
MrpC	cation:proton antiporter subunit C	LWX54_00080	LWX51_12380	LWX52_01545	-	-	LWW94_00080	-	LWW99_09005	LWX01_00950	LWW90_05235	LWW95_06150
MrpA		-	LWX51_12385	-	-	-	-	-	-	-	-	-
		-	LWX51_12390	-	-	-	-	-	-	-	-	-
MrpG	monovalent cation/H(+) antiporter subunit G	LWX54_00095	LWX51_12395	LWX52_01560	-	-	LWW94_00100	-	LWW99_09020	LWX01_00935	LWW90_03090	LWW95_06130
MrpF	monovalent cation/H+ antiporter complex subunit F	LWX54_00100	LWX51_12400	LWX52_01565	PXF55930.1	PXF56556.1	LWW94_00105	-	LWW99_09025	LWX01_00940	LWW90_03095	LWW95_06125
		-	LWX51_12405	-	-	-	-	-	-	-	-	-
MrpB	Na(+)/H(+) antiporter subunit B	LWX54_00110	LWX51_12410	LWX52_01575	PXF55932.1	PXF56554.1	LWW94_00085	-	LWW99_09010	LWX01_00945	-	-
MrpE	Na+/H+ antiporter subunit E	LWX54_00115	LWX51_12415	LWX52_01580	PXF55929.1	PXF56564.1	LWW94_00110	-	LWW99_09030	LWX01_00925	LWW90_03100	LWW95_06120
Pfor_C			LWX51_00905
Pfor_B			LWX51_00910
Pfor_A			LWX51_00915

### Sheet: TmcHmcOhcNhc
Organism	HmcA	HmcC	HmcE	HmcF	TmcA	TmcB	TmcC	TmcD	OhcA	OhcC	NhcA	NhcC
Desulfobacterales_sp._PC51MH44	-	-			-		-		-	-	-	-
Desulfobacterales_sp._S5133MH16	OEU67172.1 (atypical)	OEU65005.1, OEU67173.1	OEU65006.1, OEU67174.1	OEU65007.1, OEU67175.1	OEU63921.1	OEU63922.1	OEU63923.1	OEU63924.1 (atypical)	-	-	-	-	note:HmcA is missing but HmcF, HmcE are present
Desulfosarcina_sp._BuS5	-	-			-		-		-	-	-	-
Desulfococcus_biacutus_KMRActS	2512526948	2512526946	2512526944	2512526943	2512526955	2512526956	2512526957	2512526958	2512528126	2512528127	-	-	missing OhcB in operon
Desulfonema_limicola_Jadebusen_DSM_2076	2502442176	2502442174	2502442171	2502442170	2502446827	2502446826	2502446825	2502446824	2502445609	2502445610	-	-	missing OhcB in operon
Desulfosarcina_variabilis_Montpellier	-	-	-	-	2502441046	2502441047	2502441048	2502441049	2502439774	2502439773	2502436055	2502436057	missing OhcB in operon
Desulfatirhabdium_butyrativorans_DSM_18734	2524232589	2524232591	2524232693	2524232694	2524232697	2524232698	2524232699	2524232700	2524233090	2524233089	-	-	missing OhcB in operon
Desulfobacter_postgatei_2ac9	-	-	-	-	-		-		2508602329	2508602330	-	-	missing OhcB in operon
Desulfobacula_toluolica_Tol2	2524511883	2524511881	2524511879	2524511878	2524510082	2524510081	2524510080	2524510079	2524509933	2524509932	-	-	missing OhcB in operon
Desulforegula_conservatrix_Mb1Pa_DSM_13527	2523439073	2523439071	2523439069	2523439068	-		-		-	-	-	-
Desulfococcus_oleovorans_Hxd3	2503698079	2503698081	2503698083	2503698084	2503696114	2503696113	2503696112	2503696111	2503698843	2503698844	-	-	missing OhcB in operon
Desulfatibacillum_aliphaticivorans_DSM_15576_	-	-			-		-		2523113869, 2523114660	2523113870	-	2523114661	includes OhcB	interesting OhcA,NhcC complex
Desulfatibacillum_alkenivorans_DSM_16219	-	-			-		-		2588102372, 2588101452	2588102371	-	2588101451	includes OhcB	interesting OhcA,NhcC complex
Desulfobacterium_anilini_DSM_4660	-	-			-		-		2527181462	2527181461	-	-	missing OhcB in operon
Desulfobacca_acetoxidans_ASRB2_DSM_11109	-	-			-		-		-	-	-	-
Desulfocapsa_sulfexigens_DSM_10523	-	-			-		-		2562336282	-	2562336769	2562336771	soluble OhcA only
Desulfobulbus_propionicus_1pr3_DSM_2032	-	-			-		-		-	-	649925482	649925480
Desulfobulbus_elongatus_DSM_2908	-	-			-		-		-	-	2558014992	2558014990
Desulfobulbus_mediterraneus_DSM_13871	-	-			-		-		-	-	2523915479	2523915477
Desulfocurvus_vexinensis_DSM_17965	2541189014	2541189012	2541189010	2541189009	2541188576, 2541189290		2541188574, 2541189288		2541189167	2541189168	-	-	no TmcD
Desulfovibrio_vulgaris_RCH1	2646273964	2646273962	2646273960	2646273959	2646273699	2646273700	2646273701	2646273702	2646276432	2646276433	-	-	includes OhcB
Desulfonatronum_thioautotrophicum_ASO4_1	2595078332	2595078330			2595078289, 2595078313		2595078291, 2595078311		-	-	-	-
Desulfomicrobium_escambiense_DSM_10707	2524273893	2524273891			2524273894		2524273896		1.12e-106	-	-	-	maybe soluble OhcA
Shewanella_oneidensis_MR_1	-	-			-		-		-	-	-	-
Desulfobacterales_sp._S3730MH5_(Seep_SRB1c)	-	-			-		-		-	-	-	-
Desulfobacterales_sp._C00003060_(Seep_SRB1c)	-	-			-		-		-	-	-	-
Desulfobacterales_sp._S5133MH4_(Seep_SRB1c)	-	-			-		-		-	-	-	-
Desulfobacterales_sp._S7086C20_(Seep_SRB1c)	-	-	OEU44649.1	OEU44650.1	-	-	OEU44478.1	OEU44477.1	OEU45386.1	-	OEU44548.1	-	OhcA without OhcB or OhcC
Desulfococcus_sp._C00003104					-	-	OEU57700.1	OEU57699.1	-	-	-	-
Desulfococcus_sp._C00003106	-	-			-	OEU55939.1	OEU55938.1	OEU55937.1	-	-	-	-
Desulfococcus_sp._Cons3730e01UFb1	-	-			-	Ga0123269_10246	Ga0123269_10245	Ga0123269_10244	-	-	-	-
Desulfobulbaceae_bacterium_C00003063	-	-			-		-		-	-	-	-
Desulfobulbaceae_bacterium_S3730MH12	-	-			-		-		-	-	-	-
Desulfobulbaceae_bacterium_S5133MH15	-	-			-		-		-	-	-	-
E20 SRB2	-	-			-		-		-	-	-	-
G37 SRB2	-	-			-		-		-	-	-	-
Candidatus Desulfofervidus auxilli	-	-	-	-	AMM41048.1	AMM41049.1	AMM41050.1	AMM41051.1	-	-	-	-
HotSeep1 E37	-	-	-	-	CAD7776331.1	CAD7776337.1	CAD7776343.1	CAD7776349.1	-	-	-	-
HotSeep1 E50	-	-	-	-	CAD7777601.1	CAD7777605.1	CAD7777609.1	CAD7777621.1	-	-	-	-
Seep-SRB1g_Ga0402010_bin2	-	-	-	-	-	Ga0402010_bin2_329	Ga0402010_bin2_330	Ga0402010_bin2_331	-	-	-	-
Seep-SRB1g_Ga0402030_bin2	-	-	-	-	-	Ga0402030_bin2_572	Ga0402030_bin2_573	Ga0402030_bin2_574	-	-	-	-
Seep-SRB1a_Ga0402057_bin2	-	-	-	-	Ga0402057_bin2_2568	Ga0402057_bin2_2567	Ga0402057_bin2_2566	Ga0402057_bin2_2565	-	-	-	-
Seep-SRB1a_Ga0402054_bin3	-	-	-	-	-	Ga0402054_bin3_415	Ga0402054_bin3_416	Ga0402054_bin3_417	-	-	-	-
Seep-SRB1a_Ga0402080_bin2	-	-	-	-	-	Ga0402080_bin2_1223	Ga0402080_bin2_1224	Ga0402080_bin2_1225	-	-	-	-

### Sheet: TmcABCD
	TmcA	TmcA_DSC	TmcB	TmcC	TmcD
Seep-SRB1a_sp013792055	0	MBA3019353.1	MBA3019352.1	MBA3019351.1	0
		MBA3017486.1
Eth-SRB1_sp004193555	0	RZB29850.1	RZB29847.1	RZB29848.1	RZB29849.1
Eth-SRB2_sp004193595	0	0	0	0	0
Seep-SRB2_sp00364560	0	0	0	0	0
HotSeep1_E37_DN	0	0	CAD7777605.1	CAD7777609.1	CAD7777621.1
HotSeep1_E50_DN	0	0	CAD7776337.1	CAD7776343.1	CAD7776349.1
HotSeep1_sp001577525	0	0	AMM41049.1	AMM41050.1	AMM41051.1
Seep-SRB2_G37_sp003194485	0	0	0	0	0
Seep-SRB2_sp003194495	0	0	0	0	0
HotSeep1_B50	0	0	IEOPGEAI_00707	IEOPGEAI_00706	IEOPGEAI_00705
Seep-SRB2_sp002367355	0	0	0	0	0
Eth-SRB2_sp00175005	OEU63921.1	0	OEU63922.1	OEU63923.1	OEU63929.1
Seep-SRB1a_sp_PC51MH44	0	0	0	0	0
Seep-SRB1g_sp001751015_a	0	OEU59080.1	0	OEU57700.1	OEU57699.1
Seep-SRB1g_sp001751015_b	0	0	OEU55939.1	OEU55938.1	OEU55937.1
Seep-SRB1a_sp014237365	0	MBC2696693.1	MBC2694438.1	MBC2694439.1	MBC2694440.1
Seep-SRB1a_sp014237365a	0	MBC2721007.1	MBC2718748.1	MBC2718749.1	MBC2718750.1
Seep-SRB1a_sp._S7142MS3	0	MBT9438709.1 (2842056935)	MBT9438708.1 (2842056934)	MBT9438295.1 (2842056470)	0
		MBT9437608.1 (2842055713)	MBT9438296.1 (2842056471)
Seep-SRB1g_sp._S7142MS4	0	0	0	0	0
Desulfofervidaceae_sp._PB11946FWG155	0	0	OLHCEBFO_01509	OLHCEBFO_01508
DesulfofervidalesDG60_sp._PB11719FWG156	0	0	0	0	0
Candidatus Desulfofervidus auxilli_sp._PB12019FWG170	0	0	0	BEFNOMPG_00678	BEFNOMPG_00677
Seep-SRB1a_sp._SM14434AFWG171	0	DHEMDEKC_02231	DHEMDEKC_00936	DHEMDEKC_00935	DHEMDEKC_00934
Seep-SRB1a_sp._SM14434BFWG172	0	EOKBJDCF_01648	EOKBJDCF_00667	0	EOKBJDCF_01433
Seep-SRB2_sp._PB10259FWG173	0	0	0	0	0
Seep-SRB2_sp._PBNA091R45FWG174	0	0	0	0	0
Desulfofervidaceae sp. PB_NA091.008_B6	0	0	GLOGJPLJ_01214	GLOGJPLJ_01213	GLOGJPLJ_01212
Seep-SRB1a_sp._SM7147A	0	0	0	0	0
Seep-SRB1a_sp._SM7147B	0	LCGKHOPJ_00384	LCGKHOPJ_00971	LCGKHOPJ_00970	LCGKHOPJ_00969
Seep-SRB1a_sp._CR9063A	0	Ga0402054_bin3_2140	Ga0402054_bin3_415	Ga0402054_bin3_416	Ga0402054_bin3_417
Seep-SRB1a_sp._CR9063B	0	Ga0402057_bin2_1469	Ga0402057_bin2_2567	Ga0402057_bin2_2566	Ga0402057_bin2_2565
Seep-SRB1a_sp._CR9063C	0	0	0	0	0
Seep-SRB1a_sp._SM7059A	0	Ga0402080_bin2_671,Ga0402080_bin2_1188	Ga0402080_bin2_670,Ga0402080_bin2_1223	Ga0402080_bin2_1224	Ga0402080_bin2_1225
Seep-SRB1g_sp._CR10073A	0	Ga0402010_bin2_324	Ga0402010_bin2_329	Ga0402010_bin2_330	Ga0402010_bin2_331
Seep-SRB1g_sp._CR10073B	0	Ga0402030_bin2_566	Ga0402030_bin2_572	Ga0402030_bin2_573	Ga0402030_bin2_574
Desulfofervidales_sp._DG-60	0	0	0	0	0
Dissulfurirhabdus_thermomarina_ASM1049943v1	0	0	0	0	0
Dissulfurirhabdus_thermomarina_ASM1297923v1	0	0	0	0	0
UBA5754 sp002419025	0	0	0	0	0
S7086C20 sp001751075	0	0	OEU44650.1	OEU44649.1,OEU44478.1	OEU44477.1
C00003060 sp001751085	0	0	0	0	0
B60-G16 sp003647275	0	0	0	0	0
B23-G16 sp003647435	0	0	0	0	0
B23-G16 sp003647435	0	0	0	0	0
DTYH01 sp012961955	HID58488.1	0	HID58489.1	HID58490.1	0
JABXJX01 sp013375375	NVL91104.1	0	NVL91105.1	NVL91106.1	NVL90555.1
	NVL91100.1		NVL91101.1	NVL91102.1
	NVL90552.1		NVL90553.1	NVL90554.1
JABXJW01 sp013375395	NVM21706.1	0	NVM21707.1,	NVM21708.1,	NVM21705.1

### Sheet: Tmc_Hmc_presence_absence
Database	TmcA	TmcBCD	Hmc
B13-G4_sp003647525	0	1	0
C00003106_sp001751015	0	1	0
Syntrophaceae bacterium CG2-30-49-12_sp001873675	0	1	0
Desulfobacula_sp003647385	0	1	0
Desulfomicrobium_sp002412965	0	1	1
Desulfonatronovibrio_sp003566455	0	1	0
Desulfonauticus_sp001507915	0	1	0
Desulforegula_conservatrix	0	1	0
Desulfosudis_oleovorans	0	1	1
ETH-SRB1(b)	0	1	0
ETH-SRB1(c)	0	1	0
Eth-SRB1(d)	0	1	0
Eth-SRB1(f)	0	1	0
QYQD01_sp007280345	0	1	0
S7086C20_sp001751075	0	1	1
Seep-1g_Costa_Rica_bin1	0	1	0
Seep-1g_Costa_Rica_bin2	0	1	0
Seep-SRB1g(b)	0	1	0
SURF-7_sp003599865	0	1	1
UBA2230_sp002348005	0	1	0
UBA8473_sp002782605	0	1	0
UBA2156_7059	0	1	0
UBA2156_9063	0	1	0
Seep1a_Costa_Rica1	0	1	0
B1SED10-16_sp007136525	1	1	0
Desulfatitalea_sp003599575	1	1	1
Desulfobacter_sp003538835	1	1	1
Desulfobacula_toluolica	1	1	1
Desulfobotulus_sp006175995	1	1	0
Desulfohalovibrio_alkalitolerans	1	1	1
Desulfohalovibrio_reitneri	1	1	0
Desulfoluna_spongiiphila	1	1	0
Desulfomonile_tiedjei	1	1	0
Desulfonatronospira_sp003551155	1	1	0
Desulfonatronospira_sp003563255	1	1	0
Desulfonatronospira_thiodismutans	1	1	0
Desulfonatronovibrio_hydrogenovorans	1	1	0
Desulfonatronovibrio_magnus	1	1	0
Desulfonatronum_lacustre	1	1	1
Desulfonatronum_sp003046795	1	1	1
Desulfonatronum_thioautotrophicum	1	1	1
Desulfonatronum_thiodismutans	1	1	1
Desulfonatronum_thiosulfatophilum	1	1	1
Desulfonauticus_submarinus	1	1	0
Desulfotignum_balticum	1	1	1
Desulfotignum_phosphitoxidans	1	1	1
Halodesulfovibrio_aestuarii	1	1	1
Halodesulfovibrio_marinisediminis	1	1	1
Halodesulfovibrio_spirochaetisodalis	1	1	1
Humidesulfovibrio_mexicanus	1	1	1
MADRE1_sp004796465	1	1	0
Mailhella_sp900541395	1	1	0
NBML01_sp002085465	1	1	0
Nitratidesulfovibrio_termitidis	1	1	1
Nitratidesulfovibrio_vulgaris_A	1	1	1
Paucidesulfovibrio_gracilis	1	1	0
Paucidesulfovibrio_longus	1	1	1
Pseudodesulfovibrio_piezophilus	1	1	1
SG8-13_sp001303025	1	1	1
Thermodesulfobacterium_commune	1	1	0
Thermodesulfobacterium_geofontis	1	1	0
Thermodesulfobacterium_geofontis_A	1	1	0
Thermodesulfobacterium_hveragerdense	1	1	0
Thermodesulfobacterium_hydrogeniphilum	1	1	0
Thermodesulfobacterium_thermophilum	1	1	0
UBA6079_sp002428705	1	1	1
UBA8473_sp003599365	1	1	0
4572-123_sp002084545	1	1	1
Alteridesulfovibrio_inopinatus	1	1	0
Aminidesulfovibrio_aminophilus	1	1	1
Aminidesulfovibrio_sp002382645	1	1	1
B30-G6_sp003647375	1	1	1
Bilophila_sp900550745	1	1	1
Bilophila_sp900553145	1	1	1
Bilophila_wadsworthia	1	1	1
BuS5-related	1	1	0
CR-1_sp900659855	1	1	0
Desulfamplus_magnetovallimortis	1	1	1
Desulfatirhabdium_butyrativorans	1	1	1
Desulfatitalea_sp000961655	1	1	1
Desulfatitalea_tepidiphila	1	1	1
Desulfobacter_curvatus	1	1	0
Desulfobacterium_A_vacuolatum	1	1	0
Desulfobacterium_B_autotrophicum	1	1	0
Desulfococcus_multivorans	1	1	1
Desulfocurvibacter_africanus	1	1	0
Desulfocurvus_vexinensis	1	1	1
Desulfofaba_hansenii	1	1	1
Desulfofervidus_auxilii	1	1	0
Desulfohalobium_retbaense	1	1	1
Desulfohalovibrio_sp000422205	1	1	0
Desulfomicrobium_apsheronum	1	1	1
Desulfomicrobium_baculatum	1	1	1
Desulfomicrobium_escambiense	1	1	1
Desulfomicrobium_norvegicum	1	1	1
Desulfomicrobium_sp002841885	1	1	1
Desulfomicrobium_sp003542385	1	1	1
Desulfonema_ishimotonii	1	1	1
Desulfoplanes_formicivorans	1	1	0
Desulfosarcina_cetonica	1	1	1
Desulfosarcina_sp002352605	1	1	0
Desulfosarcina_sp002747175	1	1	0
Desulfosarcina_sp002747365	1	1	0
Desulfospira_joergensenii	1	1	0
Desulfovibrio_Q_ferrophilus	1	1	1
ETH-SRB1_sp004193555	1	1	0
Frigididesulfovibrio_cuneatus	1	1	1
Fundidesulfovibrio_putealis	1	1	1
GCA-002779465_sp002771315	1	1	0
Halodesulfovibrio_sp003252375	1	1	1
Humidesulfovibrio_sp001871085	1	1	1
Humidesulfovibrio_sp002422505	1	1	1
Humidesulfovibrio_sp002840405	1	1	1
MADRE2_sp004796375	1	1	0
Magnetomorum_sp002753725	1	1	1
Maridesulfovibrio_bastinii	1	1	1
Maridesulfovibrio_ferrireducens	1	1	0
Maridesulfovibrio_frigidus	1	1	1
Maridesulfovibrio_gilichinskyi	1	1	1
Maridesulfovibrio_hydrothermalis	1	1	1
Maridesulfovibrio_salexigens	1	1	0
Maridesulfovibrio_sp002340305	1	1	1
Maridesulfovibrio_sp004923195	1	1	0
Maridesulfovibrio_sp006210265	1	1	0
Maridesulfovibrio_zosterae	1	1	1
Megalodesulfovibrio_gigas	1	1	1
Nitratidesulfovibrio_sp000226255	1	1	1
Nitratidesulfovibrio_vulgaris	1	1	1
Oleidesulfovibrio_alaskensis	1	1	1
Paradesulfovibrio_bizertensis	1	1	1
Pseudodesulfovibrio_aespoeensis	1	1	1
Pseudodesulfovibrio_brasiliensis	1	1	0
Pseudodesulfovibrio_desulfuricans_A	1	1	1
Pseudodesulfovibrio_hydrargyri	1	1	1
Pseudodesulfovibrio_indicus	1	1	1
Pseudodesulfovibrio_oxyclinae	1	1	0
Pseudodesulfovibrio_profundus	1	1	1
Pseudodesulfovibrio_sp004025585	1	1	1
RAAP-1_sp001443525	1	1	0
RBG-13-49-15_sp001797695	1	1	1
RPRI01_sp003818505	1	1	0
S5133MH16_sp001751005	1	1	1
SbD1_sp900290365	1	1	0
Solidesulfovibrio_alcoholivorans	1	1	1
Solidesulfovibrio_carbinolicus	1	1	1
Solidesulfovibrio_fructosivorans	1	1	1
Solidesulfovibrio_magneticus	1	1	1
Solidesulfovibrio_magneticus_A	1	1	1
Solidesulfovibrio_magneticus_B	1	1	1
Solidesulfovibrio_magneticus_C	1	1	1
Solidesulfovibrio_sp000177215	1	1	1
Solidesulfovibrio_sp000245055	1	1	1
Solidesulfovibrio_sp000801335	1	1	1
Solidesulfovibrio_sp001936595	1	1	1
Solidesulfovibrio_sp003525525	1	1	1
SURF-15_sp003599475	1	1	0
SURF-33_sp003597945	1	1	0
UBA12183_sp003530935	1	1	0
UBA2174_sp002327445	1	1	0
UBA4064_sp002382065	1	1	1
UBA5852_sp002432195	1	1	1
UBA6814_sp002452635	1	1	0
S5133MH16_sp001751005	1	1
HotSeep_1_draft_B50	1	1	0
HotSeep1_E37_DN	1	1	0
HotSeep1_E50_DN	1	1	0
SURF-52_sp003599195	0	0	1
0-14-0-80-60-11_sp002779455	0	0	0
4484-190-2_sp002050025	0	0	0
4572-130_sp002084425	0	0	1
B1SED10-16_sp003551985	0	0	0
B1SED10-16_sp007131845	0	0	0
B1SED10-16_sp007135795	0	0	0
BM002_sp002899795	0	0	1
CG2-30-51-40_sp001874005	0	0	0
Delta-01_sp001603845	0	0	0
Desulfacinum_infernum	0	0	0
Desulfatitalea_sp002402905	0	0	1
Desulfocarbo_indianensis	0	0	0
Desulfomicrobium_orale	0	0	1
Desulfonatronospira_sp003554505	0	0	0
Desulfonatronovibrio_sp003557865	0	0	0
Desulfonatronum_sp007127655	0	0	1
Desulforhabdus_sp007244385	0	0	0
Desulfosoma_caldarium	0	0	0
Desulfovermiculus_halophilus	0	0	1
Desulfovibrio_desulfuricans	0	0	0
Desulfovibrio_desulfuricans_A	0	0	0
Desulfovibrio_desulfuricans_B	0	0	0
Desulfovibrio_desulfuricans_C	0	0	0
Desulfovibrio_legallii	0	0	0
Desulfovibrio_legallii_A	0	0	0
Desulfovibrio_sp000403945	0	0	0
Desulfovibrio_sp002159665	0	0	0
Desulfovibrio_sp900095395	0	0	0
ETH-SRB1(a)	0	0	1
Frigididesulfovibrio_sp002293605	0	0	1
Frigididesulfovibrio_sp900079685	0	0	1
Humidesulfovibrio_sp001799475	0	0	1
JdFR-95_sp002011835	0	0	0
NBLS01_sp002084385	0	0	0
SbD1_sp900290385	0	0	0
Seep-SRB1g(c)	0	0	0
SKZT01_sp007127235	0	0	0
SURF-3_sp003599885	0	0	1
UBA5616_sp002423615	0	0	1
YD0425bin50_sp002753105	0	0	1

### Sheet: Hydrogenases
Database	Target_Name	Bit_Score(FS)	Bias(FS)	Bit_Score(Domain)	Bias(Domain)	HMM
B23-G16 sp003647435	RLB96208.1	598.6	0	598.3	0	Hydrogenase_Group_1a (HysA) periplasmic
B23-G16 sp003647435	RLC10490.1	598.8	0	598.5	0	Hydrogenase_Group_1a (HysA) periplasmic
B60-G16 sp003647275	RLB81021.1	585.8	0	585.6	0	Hydrogenase_Group_1a (HysA) periplasmic
S7086C20 sp001751075	OEU46147.1	492.6	0	492.3	0	Hydrogenase_Group_3c (MvhA) cytosolic
S7086C20 sp001751075	OEU46904.1	329	0	199.5	0	Hydrogenase_Group_2ahydDB says 1a periplasmic
C00003060 sp001751085	OEU79861.1	408	0	407.9	0	Hydrogenase_Group_4 (membrane bound ech)
JABXJW01 sp013375395	NVM21981.1	295.2	0	196.8	0	Hydrogenase_Group_2bhydDB says 1a periplasmic(hysA)
JABXJW01 sp013375395	NVM23586.1	203.7	0	203.5	0	Hydrogenase_Group_4 (membrane bound ech)
JABXJW01 sp013375395	NVM23969.1	628	0	627.8	0	Hydrogenase_Group_3c (cytosolic)
JABXJW01 sp013375395	NVM24202.1	300.7	0	300.6	0	Hydrogenase_Group_3c (cytosolic)
JABXJX01 sp013375375	NVL90534.1	576.1	0	575.8	0	Hydrogenase_Group_1a (HysA) periplasmic
JABXJX01 sp013375375	NVL90834.1	640.5	0	640.2	0	Hydrogenase_Group_3c (cytosolic)
Desulfofervidaceae sp. PB_NA091.008_B6	LWW95_08765	562.1	0	561.9	0	Hydrogenase_Group_3c (MvhA) cytosolic
Desulfofervidaceae_sp._PB11946FWG155	LWW94_02505	566	0	368	0	Hydrogenase_Group_1a (HysA) periplasmic
Desulfofervidaceae_sp._PB11946FWG155	LWW94_06410	528.8	0	341.7	0	Hydrogenase_Group_1a (HysA) periplasmic
Desulfofervidales_sp._DG-60	KPJ68675.1	546.6	0	546.5	0	Hydrogenase_Group_2a (Maybe membrane associated)
Desulfofervidales_sp._DG-60	KPJ69025.1	155.7	0.1	113.2	0.1	Hydrogenase_Group_1hydDB says 3c (cytosolic)
DesulfofervidalesDG60_sp._PB11719FWG156	LWW78_02000	529.1	0	338.9	0	Hydrogenase_Group_1a (HysA) periplasmic
Candidatus Desulfofervidus auxilli_sp._PB12019FWG170	LWW90_04335	527.7	0.1	338.9	0	Hydrogenase_Group_1a (HysA) periplasmic
Candidatus Desulfofervidus auxilli_sp._PB12019FWG170	LWW90_07860	556.9	0	556.7	0	Hydrogenase_Group_3c (FrhA) cytosolic
HotSeep1_B50	IEOPGEAI_01181	533.2	0.2	344.5	0	Hydrogenase_Group_1a (HysA) periplasmic
HotSeep1_B50	IEOPGEAI_01304	554.8	0	554.6	0	Hydrogenase_Group_3c (FrhA) cytosolic
HotSeep1_E37_DN	CAD7770634.1	533.4	0.2	344.7	0	Hydrogenase_Group_1a (HysA) periplasmic
HotSeep1_E37_DN	CAD7781970.1	555.3	0	555	0	Hydrogenase_Group_3c (FrhA) cytosolic
HotSeep1_E50_DN	CAD7769629.1	533.2	0.2	344.5	0	Hydrogenase_Group_1a (HysA) periplasmic
HotSeep1_E50_DN	CAD7781004.1	554.7	0	554.5	0	Hydrogenase_Group_3c (FrhA) cytosolic
HotSeep1_sp001577525	AMM39968.1	334.2	0	215.4	0	Hydrogenase_Group_2bhydDB says 1a periplasmic(hysA)
HotSeep1_sp001577525	AMM42097.1	554.8	0	554.6	0	Hydrogenase_Group_3c (FrhA) cytosolic
Dissulfurirhabdus_thermomarina_ASM1049943v1	WP_163297842.1	732.5	0	732.3	0	Hydrogenase_Group_1c (Hyb) periplasmic
Seep-SRB2_Meg22_02_Bin_69	MBW2163081.1	459.4	0.3	382	0	Hydrogenase_Group_3b (HyhL) cytosolic
Seep-SRB2_Meg22_1012_Bin_255	MBW2098351.1	506.1	0	505.9	0	Hydrogenase_Group_3b (HyhL) cytosolic
Seep-SRB2_Meg22_1012_Bin_255	MBW2099038.1	629.5	0	629.3	0	Hydrogenase_Group_3c (MvhA) cytosolic
Seep-SRB2_Meg22_1214_Bin_80	MBW1966476.1	506.1	0	505.9	0	Hydrogenase_Group_3b (HyhL) cytosolic
Seep-SRB2_Meg22_1214_Bin_80	MBW1966494.1	629.5	0	629.3	0	Hydrogenase_Group_3c (MvhA) cytosolic
Seep-SRB2_Meg22_1416_Bin_56	MBW1932047.1	518.2	1.8	518	1.8	Hydrogenase_Group_3b (HyhL) cytosolic
Seep-SRB2_Meg22_1618_Bin_165	MBW1925823.1	506.1	0	505.9	0	Hydrogenase_Group_3b (HyhL) cytosolic
Seep-SRB2_Meg22_1618_Bin_165	MBW1926464.1	629.5	0	629.3	0	Hydrogenase_Group_3c (MvhA) cytosolic
SeepSRB2_G37_sp003194485	PXF54232.1	429.5	0	429.3	0	Hydrogenase_Group_3c (MvhA) cytosolic
SeepSRB2_sp._PB10259FWG173	LWW99_10885	502.2	0	502	0	Hydrogenase_Group_3b (HyhL) cytosolic
SeepSRB2_sp._PBNA091R45FWG174	LWX01_07075	502.2	0	502	0	Hydrogenase_Group_3b (HyhL) cytosolic
SeepSRB2_sp002367355	DFBQ01000080.1_9	492	0	491.7	0	Hydrogenase_Group_1
SeepSRB2_sp002367355	DFBQ01000179.1_4	523.2	0	523	0	Hydrogenase_Group_3b (HyhL) cytosolic
SeepSRB2_sp003194495	PXF56808.1	526.9	0	526.7	0	Hydrogenase_Group_3b (HyhL) cytosolic
SeepSRB2_sp00364560	RKX60486.1	506.1	0	505.9	0	Hydrogenase_Group_3b (HyhL) cytosolic
Eth-SRB1_sp004193555	RZB34792.1	503.8	0	503.7	0	Hydrogenase_Group_3b (cytosolic)
Eth-SRB1_sp004193555	RZB35068.1	604	0	603.8	0	Hydrogenase_Group_1b Hyn (periplasmic)
JACNLL01 sp013202725	NQT10336.1	758.3	0	758.1	0	Hydrogenase_Group_1b (periplasmic)
JACNLL01 sp014381545	MBC8198981.1	748.8	0	748.6	0	Hydrogenase_Group_1b (periplasmic)
Seep-SRB1a_AB_03_Bin_172	MBW2738836.1	522.6	0.1	522.4	0.1	Hydrogenase_Group_3b (HyhL) (cytosolic)
Seep-SRB1a_Meg22_02_Bin_90	MBW2164864.1	601.5	0	601.3	0	Hydrogenase_Group_1a (HysA) periplasmic
Seep-SRB1a_Meg22_24_Bin_68	MBW1833212.1	601.5	0	601.3	0	Hydrogenase_Group_1a (HysA) periplasmic
Seep-SRB1a_Meg22_46_Bin_236	MBW1744807.1	601.5	0	601.3	0	Hydrogenase_Group_1a (HysA) periplasmic
SeepSRB1a_sp._S7142MS3	MBT9440102.1	604.9	0	604.7	0	Hydrogenase_Group_1a (HysA) periplasmic
SeepSRB1a_sp._SM7059A	LWX54_02785	605.7	0	605.5	0	Hydrogenase_Group_1a (HysA) periplasmic
SeepSRB1a_sp013792055	MBA3018930.1	526.8	0.1	526.6	0.1	Hydrogenase_Group_3b (HyhL) (cytosolic)
SeepSRB1a_sp013792055	MBA3018935.1	765.4	0	765.3	0	Hydrogenase_Group_1a (HysA) periplasmic

### Sheet: formate_dehydrogenases
Periplasmic_formate_dehydrogenase alpha subunit cytc	formate dehydrogenase beta subunit	cytoplasmic formate dehydrogenase (next to Acetyl CoA synthase)	putative NADPH dependent formate dehydrogenase (adjacent to nuoEF)	cytoplasmic formate dehydrogenase cluster 3 (fusion with nfnB)
LWW95 00545 Desulfofervidaceae	2265016719 candidate division OP1 bacterium SCGC AAA255-C06	OEU56163.1 Desulfobacterales bacterium C00003106	MBA3019297.1 SeepSRB1a sp013792055	LWX55_06175 SeepSRB1g sp. CR10073B
LWW94 09340 Desulfofervidaceae sp. PB11946FWG155	OEU61059.1 Eth-SRB2 sp00175005	MBT9448395.1 SeepSRB1g sp. S7142MS4	LWX08 06170 SeepSRB1a sp. CR9063B	OEU55688.1 Desulfobacterales bacterium C00003106
LWX55 03505 SeepSRB1g sp. CR10073B	MBW2740924.1 Seep-SRB1a AB 03 Bin 172	LWX52 03470 SeepSRB1g sp. CR10073A	LWX51 04510 SeepSRB1a sp. CR9063A	LWX52_00610 SeepSRB1g sp. CR10073A
OEU56212.1 Desulfobacterales bacterium C00003106	OEU62032.1 Eth-SRB2 sp00175005	LWX55 08935 SeepSRB1g sp. CR10073B	LWX55 10005 SeepSRB1g sp. CR10073B	MBA3019249.1 SeepSRB1a_sp013792055
MBW2737732.1 Seep-SRB1a AB 03 Bin 172	OEU78618.1 C00003060	MBW2647243.1 Seep-SRB1g AB 1215 Bin 34	LWX52 07205 SeepSRB1g sp. CR10073A	LWW97_09940 SeepSRB1a_sp._SM14434BFWG172
MBC2696320.1 SeepSRB1a sp014237365	DFBQ01000011.1 6 SeepSRB2 sp002367355	MBW2645731.1 Seep-SRB1g AB 1215 Bin 34	OEU52942.1 Desulfobacterales bacterium C00003106	MBW2741193.1 Seep-SRB1a_AB_03_Bin_172
NVM22945.1 JABXJW01	MBW1938170.1 Seep-SRB2 Meg22 1618 Bin 149	MBC8198885.1 JACNLL01	OEU58186.1 Desulfobacterales bacterium C00003104	MBW2740367.1 Seep-SRB1a_AB_03_Bin_172
NVL90482.1 JABXJX01	2547302051 Verminephrobacter sp. At4	MBW2568707.1 Eth-SRB1	OEU53863.1 Desulfobacterales bacterium S3730MH5	MBC2695912.1 SeepSRB1a_sp014237365
RLC07259.1 B23-G16	KPJ68987.1 Desulfofervidales sp. DG-60	MBW2661421.1 Eth-SRB1	RLB82846.1 B60-G16	MBC2720226.1 SeepSRB1a_sp014237365a
LWX51 08680 SeepSRB1a sp. CR9063A	OEU62481.1 SeepSRB1a sp PC51MH44	MBA3018404.1 SeepSRB1a sp013792055	NVL90570.1 JABXJX01	MBW1834576.1 Seep-SRB1a_Meg22_24_Bin_68
LWX08 04765 SeepSRB1a sp. CR9063B	LWX55 03500 SeepSRB1g sp. CR10073B	LWX51 07630 SeepSRB1a sp. CR9063A	OEU50820.1 Desulfobacterales bacterium S3730MH5	MBT9439010.1 SeepSRB1a_sp._S7142MS3
18192818 Desulfobacterales sp. Agg-24168b3	OEU56211.1 SeepSRB1g sp001751015 b	LWX08 05175 SeepSRB1a sp. CR9063B	OEU80870.1 Desulfobacterales bacterium S5133MH4	LWX54_10880 SeepSRB1a sp. SM7059A
MBW2165515.1 Seep-SRB1a Meg22 02 Bin 90	RZB34689.1 Eth-SRB1 sp004193555	LWX54 02240 SeepSRB1a sp. SM7059A	LWX01 09045 SeepSRB2 sp. PBNA091R45FWG174	LWX51_15065 SeepSRB1a sp013792055
MBW2569298.1 Eth-SRB1	LWW95 00550 Desulfofervidaceae	MBT9438954.1 SeepSRB1a sp. S7142MS3	LWW99 09920 SeepSRB2 sp. PB10259FWG173	LWX08_05840 SeepSRB1a sp. CR9063B
MBC8198580.1 JACNLL01	LWW94 09345 Desulfofervidaceae sp. PB11946FWG155	LWW97 00100 SeepSRB1a sp. SM14434BFWG172	NVM23905.1 JABXJW01	LWW98_05440 SeepSRB1a_sp._SM14434AFWG171
MBW2567947.1 Eth-SRB1	MBW2660396.1 Eth-SRB1	MBW2740923.1 Seep-SRB1a AB 03 Bin 172	OEU46606.1 Desulfobacterales bacterium S7086C20	MBC8198552.1 JACNLL01 sp014381545
MBW2660397.1 Eth-SRB1	RZB29627.1 Eth-SRB1 sp004193555	MBC2693900.1 SeepSRB1a sp014237365	RLB83229.1 B60-G16
	NQT10635.1 JACNLL01		OEU52012.1 Desulfobacterales bacterium S3730MH5
	MBC8198579.1 JACNLL01		MBW2645735.1 Seep-SRB1g AB 1215 Bin 34
	NQT09563.1 JACNLL01		PXF55613.1 SeepSRB2 G37 sp003194485
	RZB30484.1 Eth-SRB1 sp004193555		MBW1927006.1 Seep-SRB2 Meg22 1618 Bin 165
	NVL90483.1 JABXJX01		MBW1966322.1 Seep-SRB2 Meg22 1214 Bin 80
	NVM22944.1 JABXJW01		LWX01 07740 SeepSRB2 sp. PBNA091R45FWG174
	MBW2165514.1 Seep-SRB1a Meg22 02 Bin 90		LWW99 05335 SeepSRB2 sp. PB10259FWG173
	MBW2740969.1 Seep-SRB1a AB 03 Bin 172		MBW1938911.1 Seep-SRB2 Meg22 1618 Bin 149
	MBW2737733.1 Seep-SRB1a AB 03 Bin 172		MBW1963625.1 Seep-SRB2 Meg22 1214 Bin 60
	MBC2696321.1 SeepSRB1a sp014237365		MBW2350954.1 Seep-SRB2 Meg19 1012 Bin 14
	LWX02 02230 SeepSRB1a sp. CR9063C		DFBQ01000011.1 5 SeepSRB2 sp002367355
	LWX08 04770 SeepSRB1a sp. CR9063B		PXF60403.1 Deltaproteobacteria bacterium
	LWX51 08685 SeepSRB1a sp. CR9063A		RKX62596.1 SeepSRB2 sp00364560
			DFBQ01000173.1 2 SeepSRB2 sp002367355
			RKX61769.1 SeepSRB2 sp00364560

### Sheet: HdrA
Organism	HdrA1	HdrA2	HdrA3	HdrA4	HdrA5
Hot-Seep1	WP_066065919.1	WP_066062537.1	WP_066065330.1 (QmoA)	WP_066063825.1( near second HdrA)	WP_066065908.1 (near fdhB)
Seep-SRB1a CR9063	Ga0402054_bin3_1492 (WL pathway)	Ga0402054_bin3_1498 (WL pathway)	Ga0402054_bin3_873 (adjacent to aldehyde:ferredoxin oxidoreductase)
Seep-SRB1a SM7059	Ga0402080_bin2_1254	Ga0402080_bin2_2107 (adjacent to aldehyde:ferredoxin oxidoreductase)	Ga0402080_bin2_447 (WL pathway)	Ga0402080_bin2_453 (WL pathway)
Seep-SRB1g CR10073	Ga0402030_bin2_837 (adjacent to aldehyde:ferredoxin oxidoreductase)	Ga0402030_bin2_1678 (WL pathway)	Ga0402030_bin2_1691 (WL pathway)
G37 Seep-SRB2	PXF54789.1 (near acetyl-CoA synthase)	PXF54228.1 (hydrogenase)	PXF53813.1 (glutamate synthase)	PXF53184.1 (FlxABCD)	PXF54060.1/PXF54059.1 (Qmo)
E20 Seep-SRB2	PXF60382.1 (near acetyl-CoA synthase)	PXF56933.1 (near aldehyde ferredoxin oxidoreductase)	PXF58558.1(flxABCD)	PXF57422.1 (Qmo)	PXF58554.1 (near flx)
						WP_156469425.1

### Sheet: nfnAB_flxABCD_etfAB
					bifurcating
Organism	nfnA	nfnB	etfA	etfB	etfA	etfB	flxB	HdrA
Desulfobacterales_sp._PC51MH44	-	-	-	-	-	-	-	-
Desulfobacterales_sp._S5133MH16	-	-	OEU61607.1 OEU62928.1	OEU61606.1 OEU62929.1	-	-	-	-
Desulfosarcina_sp._BuS5	2513992634	2513992635	2513990102 2513990974	2513990103 2513990975	-	-	2513990908	2513990913
Desulfococcus_biacutus_KMRActS	-	-	2512526982 2512527415	2512526981 2512527416	-	-	-	-
Desulfonema_limicola_Jadebusen_DSM_2076	-	-	2502445893 2502446111	2502445894 2502446110	-	-	-	-
Desulfosarcina_variabilis_Montpellier	2502437831	2502437832	2502432386 2502433428 2502434788 2502439571 2502440324	2502432387 2502433429 2502434789 2502439570 2502440323	-	-	2502439154	2502439158
Desulfatirhabdium_butyrativorans_DSM_18734	2524230811	2524230812	2524232321 2524233492	2524232320 2524233491	-	-	2524230138	2524230133
Desulfobacter_postgatei_2ac9	2508602348	2508602347	2508602804	2508602803	-	-	-	-
Desulfobacula_toluolica_Tol2	2524511884	2524511885	2524511458, 2524509296	2524511459, 2524509295	-	-	2524511064	2524511067
Desulforegula_conservatrix_Mb1Pa_DSM_13527	2523439577 2523440908	2523439576 2523440909	2523440234	2523440235	-	-		2523442573
Desulfococcus_oleovorans_Hxd3	2503696125	2503696126	2503697235	2503697236	-	-	-	-
Desulfatibacillum_aliphaticivorans_DSM_15576_	2523116068	2523116067	2523114126	2523114125	-	-	2523112439	2523112443
Desulfatibacillum_alkenivorans_DSM_16219	2588103127	2588103128	2588101328	2588101327	-	-	2588104263	2588104259
Desulfobacterium_anilini_DSM_4660	2527180030	2527180031	2527180106 2527181327 2527181505 2527182486	2527180105 2527181126 2527181506 2527182485	-	-	2527180342	2527180544
Desulfobacca_acetoxidans_ASRB2_DSM_11109	2504153670	2504153671	2504154076	2504154075	2504154076	2504154075	-	-
Desulfocapsa_sulfexigens_DSM_10523	-	-	2562336299	2562336300	2562336300	2562336299	-	-
Desulfobulbus_propionicus_1pr3_DSM_2032	649926972	649926973	649926857	649926858	649926857	649926858	-	-
Desulfobulbus_elongatus_DSM_2908	2558014037	2558014036	2558015557	2558015556	2558015557	2558015556	-	-
Desulfobulbus_mediterraneus_DSM_13871	-	-	2523916324	2523916325	2523916324	2523916325	-	-
Desulfocurvus_vexinensis_DSM_17965	2541189670	2541189669	2523440234	2523440235	-	-	2541189397	2541189393
Desulfovibrio_vulgaris_RCH1	2646275785	2646275786	-	-	-	-	2646275716	2646275719
Desulfonatronum_thioautotrophicum_ASO4_1	2595075517	2595075516	-	-	-	-	2595074869	2595074872
Desulfomicrobium_escambiense_DSM_10707	2524270929 2524271386	2524270928 2524271387	-	-	-	-	2541189397	2541189394
Shewanella_oneidensis_MR_1	-	-	-	-	-	-	-	-
Desulfobacterales_sp._S3730MH5_(Seep_SRB1c)	-	-	-	-	-	-	-	-
Desulfobacterales_sp._C00003060_(Seep_SRB1c)	-	-	-	-	-	-	-	-
Desulfobacterales_sp._S5133MH4_(Seep_SRB1c)	-	-	OEU80403.1 OEU80575.1 OEU81531.1	OEU80402.1 OEU80574.1 OEU81532.1	-	-	-	-
Desulfobacterales_sp._S7086C20_(Seep_SRB1c)	-	-	OEU44842.1 OEU45296.1 OEU45440.1	OEU44843.1 OEU45295.1 OEU45439.1	OEU44842.1	OEU44843.1	-	-
Seep-SRB1g_sp._C00003104	-	-	OEU60987.1	OEU60986.1	OEU60987.1	OEU60986.1	OEU58800.1 (flxA)	-
Seep-SRB1g_sp._C00003106	-	-	OEU55707.1	OEU55706.1	OEU55707.1	OEU55706.1	OEU55345.1 (flxA)	-
Seep-SRB1g_sp._Cons3730e01UFb1	Ga0123269_12356	Ga0123269_12357	Ga0123269_15051	-	-	-	Ga0123269_13964	-
Seep-SRB1g_sp._C10073A			Ga0402030_bin2_1537	Ga0402030_bin2_1538	Ga0402030_bin2_1537	Ga0402030_bin2_1538	Ga0402030_bin2_2429	Ga0402030_bin2_2425
Seep-SRB1a_sp_C9063A	-	-	-	-	-	-	Ga0402057_bin2_2278	Ga0402057_bin2_2283
Seep-SRB1a_sp_C7059A	-	-	-	-	-	-	Ga0402080_bin2_1258	Ga0402080_bin2_1253
Desulfobulbaceae_bacterium_C00003063	OEU82212.1	OEU82213.1	OEU83940.1	OEU83941.1	OEU83940.1	OEU83941.1	-	-
Desulfobulbaceae_bacterium_S3730MH12	OEU56178.1	OEU56177.1	OEU54922.1	OEU54923.1	OEU54922.1	OEU54923.1	-	-
Desulfobulbaceae_bacterium_S5133MH15	OEU46805.1	OEU46804.1	OEU48425.1	OEU48426.1	OEU48426.1	OEU48425.1	-	-
E20 SRB2	-	-	PXF59921.1	PXF59922.1	PXF59921.1	PXF59922.1	PXF58562.1	PXF58558.1	flxA seems to be missing
G37 SRB2	-	-	PXF56020.1	PXF56021.1	PXF56020.1	PXF56021.1	PXF53179.1	PXF53184.1
HotSeep1	-	-	WP_066064793.1	WP_066064796.1	WP_066064793.1	WP_066064796.1	-	-
	<1e-60	<1e-60	<1e-30	<1e-30	<1e-30	<1e-30
						filtered using the sequence motif "IDGDTAQVGP" and corroborate using phylogeny
						etfB has "IDGETAQVGP" in HotSeep1

### Sheet: Nitrogenases
Organism	nifD
Desulfobacterales_sp._PC51MH44	-
Desulfobacterales_sp._S5133MH16	-
Desulfosarcina_sp._BuS5	-
Desulfococcus_biacutus_KMRActS	2512525212
Desulfonema_limicola_Jadebusen_DSM_2076	2502442438
Desulfosarcina_variabilis_Montpellier	2502436386
Desulfatirhabdium_butyrativorans_DSM_18734	-
Desulfobacter_postgatei_2ac9	2508603540
Desulfobacula_toluolica_Tol2	-
Desulforegula_conservatrix_Mb1Pa_DSM_13527	2523440421
Desulfococcus_oleovorans_Hxd3	-
Desulfatibacillum_aliphaticivorans_DSM_15576_	2523111239
Desulfatibacillum_alkenivorans_DSM_16219	2588105616
Desulfobacterium_anilini_DSM_4660	-
Desulfobacca_acetoxidans_ASRB2_DSM_11109	2504153873
Desulfocapsa_sulfexigens_DSM_10523	2562334079
Desulfobulbus_propionicus_1pr3_DSM_2032	649927908
Desulfobulbus_elongatus_DSM_2908	2558016150
Desulfobulbus_mediterraneus_DSM_13871	-
Desulfocurvus_vexinensis_DSM_17965	2541188527
Desulfovibrio_vulgaris_RCH1	2646276671
Desulfonatronum_thioautotrophicum_ASO4_1	2595077940
Desulfomicrobium_escambiense_DSM_10707	2524272604
Shewanella_oneidensis_MR_1	-
Desulfobacterales_sp._S3730MH5_(Seep_SRB1c)	-
Desulfobacterales_sp._C00003060_(Seep_SRB1c)	-
Desulfobacterales_sp._S5133MH4_(Seep_SRB1c)	-
Desulfobacterales_sp._S7086C20_(Seep_SRB1c)	-
Desulfococcus_sp._C00003104	OEU59756.1
Desulfococcus_sp._C00003106	OEU52422.1
Desulfococcus_sp._Cons3730e01UFb1	-
Desulfobulbaceae_bacterium_C00003063	-
Desulfobulbaceae_bacterium_S3730MH12	-
Desulfobulbaceae_bacterium_S5133MH15	-
Eth-SRB2_sp004193595	gb|RZB36656.1|
SeepSRB2_sp003194495	gb|PXF56965.1|
SeepSRB1g_sp001751015_a	gb|OEU59756.1|
SeepSRB1g_sp001751015_b	gb|OEU52422.1|
SeepSRB1a_sp014237365	gb|MBC2695217.1|
SeepSRB1a_sp014237365a	gb|MBC2719528.1|
SeepSRB1a_sp._S7142MS3	gb|MBT9438261.1|
SeepSRB1a_sp._SM14434AFWG171	gnl|PRJNA762493|LWW98_03655
SeepSRB1a_sp._SM7147A	HOAHELHK_00772
SeepSRB1a_sp._SM7147B	LCGKHOPJ_01128
SeepSRB1a_sp._CR9063A	gnl|PRJNA762493|LWX51_11575
SeepSRB1a_sp._CR9063B	gnl|PRJNA762493|LWX08_09060
SeepSRB1a_sp._CR9063C	gnl|PRJNA762493|LWX02_02955
SeepSRB1a_sp._SM7059A	gnl|PRJNA762493|LWX54_07315
SeepSRB1g_sp._CR10073A	gnl|PRJNA762493|LWX52_00385
SeepSRB1g_sp._CR10073B	gnl|PRJNA762493|LWX55_03765
UBA5754 sp002419025	DIFG01000025.1_6
