## Supplementary material for "Physiological adaptation of sulfate reducing bacteria in syntrophic partnership with anaerobic methanotrophic archaea": Table1_and_Supplementary_Tables: Supplementary_Table_8_Cobalamin_biosynthesis_genes.xlsx

### Sheet: Sheet1
Genome	cbiA	cobS	cobT	cobU	cbiB	cbiC	cbiD	cbiET	cbiF	cbiG	cbiH	cbiJ	cbiL	cbiP	cbiT	cbiXL	cobC1	bzaA	bzaB	bzaC	bzaD	bzaE
Candidatus_Desulfofervidaceae_sp._1	0	0	0	0	0	0	0	0	0	0	0	0	0	0	0	0	0	LWW94_00860	LWW94_00860	0	0	0
Candidatus_Desulfofervidaceae_sp._2	0	0	0	0	0	0	0	0	0	0	0	0	0	0	0	0	0	LWW95_04560	LWW95_04560	0	0	0
Desulfofervidales_sp._FWG156	0	0	0	0	0	0	0	0	0	0	0	0	0	0	0	0	0	LWW78_01935	LWW78_01935	0	0	0
HotSeep1	0	AMM41127.1	AMM41128.1	AMM41129.1	AMM41126.1	0	0	0	0	0	0	0	0	0	0	0	0	AMM40078.1	AMM40078.1	0	0	0
HotSeep1_B50	0	IEOPGEAI_00795	IEOPGEAI_00794	IEOPGEAI_00793	IEOPGEAI_00796	0	0	0	0	0	0	0	0	0	0	0	0	IEOPGEAI_00948	IEOPGEAI_00948	0	0	0
HotSeep1_E37	0	embCAD7777945.1	embCAD7777948.1	embCAD7777951.1	embCAD7777942.1	0	0	0	0	0	0	0	0	0	0	0	0	embCAD7771267.1	embCAD7771267.1	0	0	0
HotSeep1_E50	0	0	0	0	0	0	0	0	0	0	0	0	0	0	0	0	0	0	0	0	0	0
HotSeep1_FWG170	0	0	LWW90_06570	LWW90_06575	0	0	0	0	0	0	0	0	0	0	0	0	0	LWW90_08785	LWW90_08785	0	0	0
Dissulfurirhabdus_thermomarina_ASM1049943v1	WP_163298422.1,WP_163299251.1,	0	WP_163298494.1	WP_163298504.1	WP_163299343.1	0	WP_163299813.1	WP_163299979.1	WP_163299057.1	0	WP_163299963.1,WP_181448038.1,	0	WP_163298985.1	WP_163299963.1	0	0	0	WP_163299453.1,WP_163299451.1	WP_163299453.1,WP_163299451.1	0	WP_163299232.1	0
Dissulfurirhabdus_thermomarina_ASM1297923v1	WP_163298422.1,WP_169755570.1,	0	WP_169755437.1	WP_169755438.1	WP_169755440.1	0	WP_163299813.1	WP_169755639.1	WP_163299057.1	0	WP_169755439.1,WP_181448038.1,	0	WP_163298985.1	WP_169755439.1	0	0	0	WP_163299453.1,WP_163299451.1	WP_163299453.1,WP_163299451.1	0	WP_163299232.1	0
UBA5754_sp002419025	DIFG01000015.1_6,DIFG01000043.1_17,	DIFG01000052.1_42,	DIFG01000077.1_34,	DIFG01000077.1_33,	DIFG01000062.1_3,	0	DIFG01000062.1_2,	DIFG01000042.1_3,	DIFG01000042.1_4,	DIFG01000042.1_5,	DIFG01000062.1_4,DIFG01000042.1_6,	0	DIFG01000015.1_4,	DIFG01000062.1_4,	0	0	0	DIFG01000008.1_5,	DIFG01000008.1_5,	0	0	0
Seep-SRB2_sp._1_(str._G37)	PXF53767.1,PXF54501.1	0	PXF55392.1	PXF55393.1	PXF55978.1	PXF53724.1	0	PXF55896.1	PXF54153.1	PXF54153.1	PXF54305.1,PXF54567.1	0	PXF55105.1	PXF54305.1	0	0	0	PXF54414.1	PXF54414.1	0	0	0
Seep-SRB2_sp._1_(str._Meg22_1012_Bin_255)	MBW2098732.1,	0	MBW2098771.1,	MBW2098770.1,	MBW2097998.1,	0	0	MBW2098313.1,	MBW2097874.1,MBW2098599.1,	MBW2097874.1,	MBW2098300.1,MBW2098822.1,	0	0	MBW2098300.1,	0	0	0	0	0	0	MBW2098733.1,	0
Seep-SRB2_sp._1_(str._Meg22_1214_Bin_80)	MBW1965788.1,MBW1967437.1,	0	MBW1967800.1,	MBW1967799.1,	MBW1967418.1,	MBW1965789.1,	0	MBW1965923.1,	MBW1965842.1,MBW1966507.1,	MBW1965842.1,	MBW1966830.1,MBW1966757.1,	0	MBW1967630.1,	MBW1966830.1,	0	0	0	MBW1967731.1,	MBW1967731.1,	0	MBW1967438.1,	0
Seep-SRB2_sp._1_(str._Meg22_1416_Bin_176)	0	0	MBW1947513.1,	MBW1947512.1,	MBW1947601.1,	0	0	MBW1947314.1,	MBW1946791.1,MBW1946381.1,	MBW1946791.1,	MBW1947258.1,	0	0	0	0	0	0	0	0	0	0	0
Seep-SRB2_sp._2_(str._FWG173)	LWW99_11475,LWW99_02945,	0	0	LWW99_11470,	0	LWW99_11480,	0	LWW99_11490,	0	0	LWW99_11465,	0	0	LWW99_11465,	0	0	0	LWW99_06060,	LWW99_06060,	0	LWW99_01460,	0
Seep-SRB2_sp._2_(str._FWG174)	LWX01_06475,LWX01_01670,	0	LWX01_06510,	LWX01_06470,	LWX01_06525,	LWX01_06480,	0	LWX01_06490,	LWX01_06495,	LWX01_06500,	LWX01_06465,LWX01_06505,	0	LWX01_12665,	LWX01_06465,	0	0	0	LWX01_10475,	LWX01_10475,	0	LWX01_01515,	0
Seep-SRB2_sp._3_(str._002367355)	DFBQ01000159.1_11,DFBQ01000159.1_4,	0	DFBQ01000208.1_2,	DFBQ01000208.1_3,	DFBQ01000144.1_3,	DFBQ01000134.1_11,	DFBQ01000042.1_17,	DFBQ01000042.1_18,	DFBQ01000028.1_11,	DFBQ01000028.1_11,	DFBQ01000144.1_2,DFBQ01000231.1_4,	0	DFBQ01000097.1_8,	DFBQ01000144.1_2,	0	0	0	DFBQ01000062.1_14,	DFBQ01000062.1_14,	0	DFBQ01000069.1_7,	0
Seep-SRB2_sp._4_(str._E20)	PXF59691.1,PXF59684.1,	PXF60368.1	0	0	PXF56415.1,	PXF58400.1,PXF55223.1,	PXF57524.1	PXF57523.1,	PXF53456.1,	PXF53456.1,	PXF58400.1,PXF57921.1,PXF56416.1,	0	PXF58401.1,	PXF58400.1,PXF56416.1,	0	0	0	PXF60329.1,	PXF60329.1,	0	PXF58503.1,	0
Seep-SRB2_sp._5_(str._003645605)	RKX61901.1,RKX61581.1,	RKX59813.1	RKX59426.1,	0	RKX58335.1,	RKX62774.1,	RKX60297.1,	RKX60294.1,RKX58663.1,	RKX61504.1,RKX58665.1,	RKX61504.1,	RKX58336.1,	0	RKX58922.1,	RKX58336.1,	0	0	0	RKX62499.1,	RKX62499.1,	0	RKX62213.1,	0
Seep-SRB2_sp._6_(str._Meg22_02_Bin_69)	MBW2163207.1,MBW2163757.1,MBW2164520.1,	0	MBW2163200.1,	0	MBW2163197.1,	MBW2163206.1,	0	MBW2163204.1,	MBW2163203.1,	MBW2163202.1,	MBW2163201.1,MBW2164521.1,	0	MBW2164119.1,	MBW2164521.1,	0	0	0	MBW2163220.1,	MBW2163220.1,	0	0	0
Seep-SRB2_sp._7_(str._ML8_D)	OPL14453.1,	0	0	0	0	0	0	0	0	0	0	0	0	0	0	0	0	0	0	0	OPL13395.1,	0
Seep-SRB2_sp._8_(str._Meg19_1012_Bin_147)	MBW2350784.1,	0	0	0	0	0	0	0	0	0	0	0	0	0	0	0	0	MBW2350120.1,	MBW2350120.1,	0	0	0
Seep-SRB2_sp._8_(str._Meg22_1012_Bin_335)	MBW2079519.1,	0	0	0	0	0	0	0	0	0	0	0	0	0	0	0	0	MBW2080481.1,	MBW2080481.1,	0	0	0
Seep-SRB2_sp._8_(str._Meg22_1214_Bin_60)	MBW1964552.1,	0	0	0	0	0	0	0	0	0	0	0	0	0	0	0	0	MBW1963837.1,	MBW1963837.1,	0	0	0
Seep-SRB2_sp._8_(str._Meg22_1416_Bin_56)	MBW1931634.1,	0	0	0	0	0	0	0	0	0	0	0	0	0	0	0	0	MBW1931769.1,	MBW1931769.1,	0	0	0
Seep-SRB2_sp._8_(str._Meg22_1618_Bin_149)	MBW1937674.1,	0	0	0	0	0	0	0	0	0	0	0	0	0	0	0	0	MBW1937222.1,	MBW1937222.1,	0	0	0
Seep-SRB2_sp._8_(str._Meg22_46_Bin_87)	MBW1670771.1,	0	0	0	0	0	0	0	0	0	0	0	0	0	0	0	0	MBW1670292.1,	MBW1670292.1,	0	0	0
Seep-SRB2_sp._8_(str._Meg22_810_Bin_10)	MBW1718469.1,	0	0	0	0	0	0	0	0	0	0	0	0	0	0	0	0	MBW1718046.1,	MBW1718046.1,	0	0	0
JACNLL01_sp014381545	MBC8200238.1,	MBC8200090.1,	MBC8200091.1,	MBC8200092.1,	MBC8200094.1,	0	0	0	0	0	0	0	0	0	0	0	0	MBC8200151.1,	MBC8200151.1,	0	MBC8199691.1,	0
JACNLL01_sp013202725	NQT10767.1,	NQT09650.1,	NQT09952.1,	NQT09651.1,	0	0	0	0	0	0	0	0	0	0	0	0	0	NQT09631.1,	NQT09631.1,	0	0	0
Eth-SRB1_sp004193555	RZB29601.1,RZB35086.1,	0	RZB29582.1,	RZB29583.1,	RZB29603.1,	RZB29595.1,	0	RZB29597.1,	RZB29598.1,	RZB29598.1,	RZB29600.1,RZB32512.1,RZB29599.1,	0	RZB29596.1,	RZB29600.1,	0	0	0	RZB34461.1,	RZB34461.1,	0	0	0
Eth-SRB1_sp019314185	MBW2660435.1,	0	MBW2663589.1,	MBW2663588.1,	0	0	0	0	0	0	0	0	0	0	0	0	0	MBW2660635.1,MBW2663874.1,	MBW2660635.1,	0	MBW2660718.1	0
Eth-SRB1_sp019313565	MBW2567986.1,	0	MBW2569626.1,	MBW2569627.1,	0	MBW2569833.1,	MBW2569830.1,	MBW2569829.1,	MBW2569828.1,	0	0	0	MBW2569832.1,	0	0	0	0	MBW2568025.1,MBW2568351.1,	MBW2568025.1,MBW2568351.1,	0	MBW2568312.1	0
Seep-SRB1a_sp._1_(str._013792055)	MBA3018377.1,	0	MBA3017105.1,	MBA3018955.1,	MBA3018952.1,	0	0	0	0	0	0	0	0	0	0	0	0	MBA3016901.1,	MBA3016901.1,	MBA3018890.1,	MBA3016671.1	0
Seep-SRB1a_sp._2_(str._CR9063A)	LWX51_03110,	0	LWX51_13665,	LWX51_14115,	LWX51_14130,	LWX51_13635,	LWX51_13620,	LWX51_13615,	0	LWX51_13605,	LWX51_13600,	0	LWX51_13630,	0	0	0	0	LWX51_04940,	LWX51_04940,	0	0	LWX51_14770,
Seep-SRB1a_sp._2_(str._CR9063B)	LWX08_13530,	0	LWX08_04870,	LWX08_12760,	LWX08_12780,	LWX08_04840,	LWX08_10245,	LWX08_10250,	0	LWX08_10260,	LWX08_10265,	0	LWX08_10235,	0	0	0	0	LWX08_15360,	LWX08_15360,	0	0	0
Seep-SRB1a_sp._2_(str._CR9063C)	LWX02_03385,	0	LWX02_02130,	LWX02_09580,	LWX02_09600,	LWX02_02160,	0	LWX02_07345,	0	LWX02_07355,	LWX02_07360,	0	LWX02_07330,	0	0	0	0	LWX02_12845,	LWX02_12845,	0	0	0
Seep-SRB1a_sp._3_(str._014237195)	MBC2694557.1,	0	MBC2695879.1,	MBC2694148.1,	0	0	0	0	0	0	0	0	0	0	0	0	0	0	0	0	MBC2695567.1	0
Seep-SRB1a_sp._3_(str._014237365)	MBC2718867.1,	0	MBC2720192.1,	MBC2718459.1,	0	0	0	0	0	0	0	0	0	0	0	0	0	0	0	0	MBC2719880.1	0
Seep-SRB1a_sp._4_(str._FWG171)	0	0	LWW98_08995,	LWW98_05100,	0	0	0	0	0	0	0	0	0	0	0	0	0	LWW98_03925,	LWW98_03925,	0	LWW98_03115,	0
Seep-SRB1a_sp._4_(str._FWG172)	LWW97_11240,LWW97_04710,	0	LWW97_05565,	LWW97_08350,	LWW97_10075,	LWW97_03970,	0	LWW97_03975,	0	LWW97_04005,	LWW97_11235,LWW97_04010,	0	0	LWW97_11235,	0	0	0	LWW97_11175,	LWW97_11175,	0	LWW97_00450	0
Seep-SRB1a_sp._5_(str._20073_SRB)	0	0	0	LCGKHOPJ_00423,	0	0	0	0	0	0	0	0	0	0	0	0	0	LCGKHOPJ_00677,	LCGKHOPJ_00677,	0	LCGKHOPJ_00453,	0
Seep-SRB1a_sp._5_(str._20074_SRB)	HOAHELHK_00184,	0	0	0	0	0	0	0	0	0	0	0	0	0	0	0	0	0	0	0	0	0
Seep-SRB1a_sp._5_(str._S7142MS3)	0	0	MBT9440118.1,	0	MBT9438871.1,	0	0	0	0	0	0	0	0	0	0	0	0	MBT9438239.1,	MBT9438239.1,	MBT9438383.1,	0	0
Seep-SRB1a_sp._5_(str._SM7059A)	0	0	LWX54_14995,	0	0	0	0	0	0	0	0	0	0	0	0	0	0	LWX54_03725,	LWX54_03725,	0	0	LWX54_08880,
Seep-SRB1a_sp._6_(str._003647525)	QMMZ01000018.1_6,	0	0	QMMZ01000189.1_1,	QMMZ01000189.1_4,	0	QMMZ01000164.1_2,	QMMZ01000164.1_3,	QMMZ01000164.1_4,	QMMZ01000164.1_5,	QMMZ01000164.1_6,	0	0	0	0	0	0	0	0	0	QMMZ01000015.1_8,	0
Seep-SRB1a_sp._8_(str._AB_03_Bin_172)	MBW2737408.1,MBW2738695.1,	0	MBW2738124.1,MBW2738306.1,	MBW2742343.1,	MBW2739340.1,	0	0	0	0	0	0	0	0	0	0	0	0	0	0	0	MBW2738169.1,MBW2739483.1	0
Seep-SRB1a_sp._9_(str._Meg22_02_Bin_90)	0	0	MBW2167360.1,	0	0	MBW2164893.1,	MBW2164890.1,	MBW2164889.1,	MBW2164888.1,	MBW2164888.1,	MBW2164887.1,	0	MBW2164892.1,	0	0	0	0	MBW2165967.1,	MBW2165967.1,	MBW2166647.1,	0	0
Seep-SRB1a_sp._9_(str._Meg22_24_Bin_68)	0	0	0	0	0	MBW1833467.1,	MBW1833464.1,	MBW1833463.1,	MBW1833462.1,	MBW1833462.1,	MBW1833461.1,	0	MBW1833466.1,	0	0	0	0	0	0	MBW1834752.1,	0	0
Seep-SRB1a_sp._9_(str._Meg22_46_Bin_236)	0	0	0	MBW1746097.1,	0	MBW1745143.1,	0	MBW1745146.1,	MBW1745147.1,	MBW1745147.1,	MBW1745148.1,	0	MBW1745144.1,	0	0	0	0	MBW1746831.1,	MBW1746831.1,	0	0	0
S7086C20_sp001751075	OEU44900.1,	0	OEU45014.1,	OEU45015.1,	0	0	0	0	0	0	0	0	0	0	0	0	0	OEU45826.1,	OEU45826.1,	0	0	0
C00003060_sp001751085	OEU80327.1,OEU80416.1,	0	OEU78632.1,	OEU80321.1,	OEU78629.1,	OEU80326.1,	OEU80324.1,	OEU80323.1,	OEU80332.1,	OEU80322.1,	OEU80330.1,OEU80331.1,	0	OEU80325.1,	OEU80330.1,	0	0	0	0	0	0	0	0
B60-G16_sp003647275	RLB81629.1,RLB81057.1,	0	RLB81640.1,	RLB81638.1,	RLB81643.1,	RLB81630.1,	0	RLB81634.1,	RLB81654.1,	RLB81635.1,	RLB81637.1,RLB81636.1,	0	RLB81631.1,	RLB81637.1,	0	0	0	RLB80708.1,	RLB80708.1,	0	RLB83035.1,	0
B23-G16_sp003647435	RLB92306.1,RLC12922.1,RLC07267.1,RLC12405.1,	RLB93666.1,RLC10445.1,	RLB93665.1,RLC12912.1,RLC07732.1,	RLB93664.1,RLC12921.1,RLC07733.1,	RLB93670.1,RLC10447.1,RLC07209.1,RLC12915.1,	RLC12906.1,	RLC12907.1,	RLC12908.1,	RLC10450.1,RLC12909.1,	RLC12910.1,RLC10449.1,	RLB93668.1,RLC12905.1,RLC07266.1,RLC12911.1,RLC10448.1,	0	RLC09653.1,RLC11240.1,RLC12916.1,	RLC12905.1,RLC07266.1,	0	0	0	0	0	0	0	0
B23-G16_sp003647435	RLB92306.1,RLC12922.1,RLC07267.1,RLC12405.1,	RLB93666.1,RLC10445.1,	RLB93665.1,RLC12912.1,RLC07732.1,	RLB93664.1,RLC12921.1,RLC07733.1,	RLB93670.1,RLC10447.1,RLC07209.1,RLC12915.1,	RLC12906.1,	RLC12907.1,	RLC12908.1,	RLC10450.1,RLC12909.1,	RLC12910.1,RLC10449.1,	RLB93668.1,RLC12905.1,RLC07266.1,RLC12911.1,RLC10448.1,	0	RLC09653.1,RLC11240.1,RLC12916.1,	RLC12905.1,RLC07266.1,	0	0	0	0	0	0	0	0
DTYH01_sp012961955	tpgHID59137.1,tpgHID59585.1,	0	0	tpgHID58495.1,	tpgHID58501.1,	tpgHID59121.1,	tpgHID59122.1,	tpgHID58224.1,	tpgHID58223.1,tpgHID57630.1,	tpgHID58222.1,	tpgHID59454.1,tpgHID59140.1,	0	0	0	0	0	0	tpgHID60072.1,	tpgHID60072.1,	0	0	0
JABXJX01_sp013375375	NVL90317.1,	0	NVL89655.1,	NVL89654.1,	NVL89658.1,	0	0	0	0	0	0	0	0	0	0	0	0	NVL91062.1,	NVL91062.1,	NVL91227.1,	NVL90054.1,	0
JABXJW01_sp013375395	NVM21273.1,	0	NVM23047.1,	NVM23048.1,	NVM23347.1,	NVM23597.1,	NVM23601.1,	NVM24042.1,	0	NVM23052.1,	NVM23050.1,NVM23051.1,	0	NVM23599.1,	NVM23050.1,	0	0	0	NVM20652.1,	NVM20652.1,	0	NVM21861.1,	0
Seep-SRB1g_sp._AB_1215_Bin_34	0	0	0	MBW2645765.1,	0	0	0	0	0	0	MBW2645764.1,	0	0	MBW2645764.1,	0	0	0	0	0	0	MBW2647772.1,	0
Seep-SRB1g_(str._C00003104)	OEU59435.1,OEU59450.1,	0	0	OEU60133.1,	0	OEU59436.1,	0	OEU59438.1,	0	0	0	0	OEU59437.1,	0	0	0	0	OEU59842.1,	OEU59842.1,	0	0	0
Seep-SRB1g_(str._C00003106)	OEU52229.1,	0	OEU53498.1,	OEU55466.1,	OEU55468.1,	OEU52233.1,	0	OEU52227.1,	0	OEU52232.1,	OEU55471.1,OEU52226.1,	0	OEU52228.1,	OEU55471.1,	0	0	0	OEU53702.1,	OEU53702.1,	0	0	0
Seep-SRB1g_(str._CR10073A)	LWX52_03545,LWX52_14795,	0	LWX52_08550,	LWX52_06525,	LWX52_06535,	LWX52_03550,	0	LWX52_03560,	0	LWX52_03570,	LWX52_06520,LWX52_03575,	0	LWX52_03555,	LWX52_06520,	0	0	0	LWX52_07835,	LWX52_07835,	0	LWX52_16145,	0
Seep-SRB1g_(str._CR10073B)	LWX55_06245,LWX55_06355,	0	LWX55_13930,	LWX55_13630,	LWX55_13620,	LWX55_06250,	LWX55_06260,	LWX55_06265,	0	LWX55_06275,	LWX55_13635,LWX55_06280,	0	LWX55_06255,	LWX55_13635,	0	0	0	LWX55_00400,	LWX55_00400,	0	0	0
Seep-SRB1g_(str._S7142MS4)	MBT9448388.1,	0	0	0	0	MBT9448066.1,	0	MBT9448068.1,	0	0	0	0	MBT9448067.1,	0	0	0	0	0	0	0	0	0
