## Supplementary material for "Physiological adaptation of sulfate reducing bacteria in syntrophic partnership with anaerobic methanotrophic archaea": Table1_and_Supplementary_Tables: Supplementary_Table_12_Summary_of_all_machinery.xlsx

### Sheet: Sheet1
		Present in this species, present in this clade, present in this order
		present in this species, present in this clade, absent in this order
		present in this species, not universal in this clade, absent in this order
		present in this species, not universal in this clade, present in this order
		Core sulfate reduction pathway
Organism	Completeness	SatA	AprAB	DsrAB	QmoABC (presence of QmoB, QmoC)	DsrMKJOP (Presence of at least 2 subunits)		OmcS-like	OmcX	Apc2a	oetABI		fdhAB	hydAB		TmcBCD	QrcABCD	CbcBA		Rnf	Mrp	Complex I		FlxHDr		dockerin I	cohesin 2	integrin	PEGA domain containing protein	CARDB domain containing protein	Fibronectin binding domain type 1	vWA domain containing protein	PEB3 adhesin containing protein	Immunoglobulin domain containing protein	Fibronectin domain containining protein type 2	PIlY1		pel operon	pseudaminic acid	neuraminic acid	xap
Candidatus_Desulfofervidaceae_sp._1 (FWG155)	97.97
Candidatus_Desulfofervidaceae_sp._2 (NA091)	98.24
Desulfofervidales_sp._FWG156	90.31
HotSeep1	96.75
HotSeep1_B50	95.53
HotSeep1_E37	87.4
HotSeep1_E50	70.82
HotSeep1_FWG170	86.7
Dissulfurirhabdus_thermomarina_ASM1049943v1	97.6
Dissulfurirhabdus_thermomarina_ASM1297923v1	98.19
UBA5754_sp002419025	80.36
Seep-SRB2_sp._1_(str._G37)	93.83
Seep-SRB2_sp._1_(str._Meg22_1012_Bin_255)	85.79
Seep-SRB2_sp._1_(str._Meg22_1214_Bin_80)	91.15
Seep-SRB2_sp._1_(str._Meg22_1416_Bin_176)	60.53
Seep-SRB2_sp._2_(str._FWG173)	87.78
Seep-SRB2_sp._2_(str._FWG174)	93.73
Seep-SRB2_sp._3_(str._002367355)	94.03
Seep-SRB2_sp._4_(str._E20)	94.62
Seep-SRB2_sp._5_(str._003645605)	80.95
Seep-SRB2_sp._6_(str._Meg22_02_Bin_69)	70.11
Seep-SRB2_sp._7_(str._ML8_D)	99.38
Seep-SRB2_sp._8_(str._Meg19_1012_Bin_147)	90.85
Seep-SRB2_sp._8_(str._Meg22_1012_Bin_335)	95.49
Seep-SRB2_sp._8_(str._Meg22_1214_Bin_60)	94.32
Seep-SRB2_sp._8_(str._Meg22_1416_Bin_56)	77.56
Seep-SRB2_sp._8_(str._Meg22_1618_Bin_149)	95.51
Seep-SRB2_sp._8_(str._Meg22_46_Bin_87)	91.41
Seep-SRB2_sp._8_(str._Meg22_810_Bin_10)	91.64
JACNLL01_sp014381545	95.97
JACNLL01_sp013202725	82.8
Eth-SRB1_sp004193555	99.35
Eth-SRB1_sp019314185	88.15
Eth-SRB1_sp019313565	91.94
Seep-SRB1a_sp._1_(str._013792055)	97.42
Seep-SRB1a_sp._2_(str._CR9063A)	99.35
Seep-SRB1a_sp._2_(str._CR9063B)	87.56
Seep-SRB1a_sp._2_(str._CR9063C)	64.05
Seep-SRB1a_sp._4_(str._FWG172)	92.1
Seep-SRB1a_sp._3_(str._014237195)	98
Seep-SRB1a_sp._3_(str._014237365)	98
Seep-SRB1a_sp._7_(str._FWG171)	77.03
Seep-SRB1a_sp._5_(str._20073_SRB)	72.61
Seep-SRB1a_sp._5_(str._20074_SRB)	78.03
Seep-SRB1a_sp._5_(str._S7142MS3)	88.86
Seep-SRB1a_sp._5_(str._SM7059A)	89.65
Seep-SRB1a_sp._6_(str._003647525)	56.35
Seep-SRB1a_sp._8_(str._AB_03_Bin_172)	52.75
Seep-SRB1a_sp._9_(str._Meg22_02_Bin_90)	83.52
Seep-SRB1a_sp._9_(str._Meg22_24_Bin_68)	62.82
Seep-SRB1a_sp._9_(str._Meg22_46_Bin_236)	57.68
S7086C20_sp001751075	92.9
C00003060_sp001751085	80.29
B60-G16_sp003647275	93.55
B23-G16_sp003647435	89.98
B23-G16_sp003647435	79.55
DTYH01_sp012961955	97.74
JABXJX01_sp013375375	90.23
JABXJW01_sp013375395	92.32
Seep-SRB1g_sp._AB_1215_Bin_34	88.46
Seep-SRB1g_(str._C00003104)	90.01
Seep-SRB1g_(str._C00003106)	90.08
Seep-SRB1g_(str._CR10073A)	99.17
Seep-SRB1g_(str._CR10073B)	98.71
Seep-SRB1g_(str._S7142MS4)	36.28

### Sheet: Complete > 89.5 %
		Present in this species, present in this clade, present in this order								Present in an order	0.6
		present in this species, present in this clade, absent in this order								Absent in an order
		present in this species, not universal in this clade, absent in this order
		present in this species, not universal in this clade, present in this order
		Core sulfate reduction pathway
Organism	Completeness	SatA	AprAB	DsrAB	QmoABC (presence of QmoB, QmoC)	DsrMKJOP (Presence of at least 2 subunits)		OmcS-like	OmcX	Apc2a-like	oetABI		fdhAB	hydAB		TmcBCD	QrcABCD	CbcBA		Rnf	Mrp	Complex I		FlxHDr		dockerin I	cohesin 2	cohesin 2 (SeepSRB1g type)	integrin	PEGA domain containing protein	CARDB domain containing protein	Fibronectin binding domain type 1	vWA domain containing protein	PEB3 adhesin containing protein	Immunoglobulin domain containing protein	Fibronectin domain containining protein type 2		pel operon	pseudaminic acid	neuraminic acid	xap
Candidatus_Desulfofervidaceae_sp._1 (FWG155)	97.97
Candidatus_Desulfofervidaceae_sp._2 (NA091)	98.24
Desulfofervidales_sp._FWG156	90.31
HotSeep1	96.75
HotSeep1_B50	95.53
Dissulfurirhabdus_thermomarina_ASM1049943v1	97.6
Dissulfurirhabdus_thermomarina_ASM1297923v1	98.19
Seep-SRB2_sp._1_(str._G37)	93.83
Seep-SRB2_sp._1_(str._Meg22_1214_Bin_80)	91.15
Seep-SRB2_sp._2_(str._FWG174)	93.73
Seep-SRB2_sp._3_(str._002367355)	94.03
Seep-SRB2_sp._4_(str._E20)	94.62
Seep-SRB2_sp._7_(str._ML8_D)	99.38
Seep-SRB2_sp._8_(str._Meg19_1012_Bin_147)	90.85
Seep-SRB2_sp._8_(str._Meg22_1012_Bin_335)	95.49
Seep-SRB2_sp._8_(str._Meg22_1214_Bin_60)	94.32
Seep-SRB2_sp._8_(str._Meg22_1618_Bin_149)	95.51
Seep-SRB2_sp._8_(str._Meg22_46_Bin_87)	91.41
Seep-SRB2_sp._8_(str._Meg22_810_Bin_10)	91.64
JACNLL01_sp014381545	95.97
Eth-SRB1_sp004193555	99.35
Eth-SRB1_sp019313565	91.94
Seep-SRB1a_sp._1_(str._013792055)	97.42
Seep-SRB1a_sp._2_(str._CR9063A)	99.35
Seep-SRB1a_sp._4_(str._FWG172)	92.1
Seep-SRB1a_sp._3_(str._014237195)	98
Seep-SRB1a_sp._3_(str._014237365)	98
Seep-SRB1a_sp._5_(str._SM7059A)	89.65
S7086C20_sp001751075	92.9
B60-G16_sp003647275	93.55
B23-G16_sp003647435	89.98
DTYH01_sp012961955	97.74
JABXJX01_sp013375375	90.23
JABXJW01_sp013375395	92.32
Seep-SRB1g_(str._C00003104)	90.01
Seep-SRB1g_(str._C00003106)	90.08
Seep-SRB1g_(str._CR10073A)	99.17
Seep-SRB1g_(str._CR10073B)	98.71

### Sheet: Sheet2
Desulfofervidales	9	HotSeep1	5
Dissulfuribacteriales	23	SeepSRB2	18
C00003060	14	SeepSRB1g	6
Desulfobacterales	95	SeepSRB1a	17
	Deulfofervidales	HotSeep-1	Dissulfuribacteriales	SeepSRB2	C00003060	SeepSRB1g	Desulfobacterales	SeepSRB1a		Deulfofervidales	HotSeep-1	Dissulfuribacteriales	SeepSRB2	C00003060	SeepSRB1g	Desulfobacterales	SeepSRB1a
SatA	9	5	20	16	11	4	83	13		100	100	80	88.8889	87.5	66.6667	89.7436	76.4706
AprAB	8	5	20	16	12	6	85	16		75	100	80	88.8889	75	100	88.4615	94.1176
DsrAB	9	5	20	16	14	6	82	13		100	100	80	88.8889	100	100	88.4615	76.4706
QmoABC (presence of QmoB, QmoC)	9	5	17	15	11	6	83	14		100	100	40	83.3333	62.5	100	88.4615	82.3529
DsrMKJOP (Presence of at least 2 subunits)	9	5	20	14	12	5	82	16		100	100	120	77.7778	87.5	83.3333	84.6154	94.1176
										0	0	0	0	0	0	0	0
OmcS-like	9	5	15	13	7	5	17	15		100	100	40	72.2222	25	83.3333	2.5641	88.2353
OmcX	9	5	14	12	9	5	21	17		100	100	40	66.6667	50	83.3333	5.12821	100
Apc2a-like	9	5	9	9	10	5	12	9		100	100	0	50	62.5	83.3333	3.84615	52.9412
oetABI(based on the presence of OetI or OetA and OetB)	9	5	11	9	10	6	18	11		100	100	40	50	50	100	8.97436	64.7059
										0	0	0	0	0	0	0	0
fdhAB	2	0	0	0	6	2	39	5		50	0	0	0	50	33.3333	43.5897	29.4118
hydAB	7	5	2	1	7	0	58	6		50	100	20	5.55556	87.5	0	66.6667	35.2941
										0	0	0	0	0	0	0	0
TmcBCD	9	5	0	0	9	5	44	16		100	100	0	0	50	83.3333	35.8974	94.1176
QrcABCD (Qrc B, C, D present)	9	5	0	0	13	6	81	16		100	100	0	0	87.5	100	83.3333	94.1176
CbcBA	0	0	15	15	0	0	0	0		0	0	0	83.3333	0	0	0	0
										0	0	0	0	0	0	0	0
Rnf (RnfA, B, D, E present)	9	5	0	0	13	6	84	15		100	100	0	0	87.5	100	88.4615	88.2353
Mrp (Mrp B. C, D, E, present)	9	5	0	0	10	6	38	15		100	100	0	0	50	100	29.4872	88.2353
Complex I (at least 3 of nuoB, nuoD, nuoF, nuoH, nuoL)	0	0	20	16	1	0	22	0		0	0	80	88.8889	12.5	0	28.2051	0
										0	0	0	0	0	0	0	0
FlxHDr	0	0	20	16	11	6		15		0	0	80	88.8889	62.5	100	-19.2308	88.2353
										0	0	0	0	0	0	0	0
dockerin I	4	3	1	1	5	5	0	0		25	60	0	5.55556	0	83.3333	0	0
cohesin 2	3	3	2	2	1	0	2	2		0	60	0	11.1111	12.5	0	0	11.7647
cohesin 2 (SeepSRB1g type)	0	0	0	0	3	3	0	0		0	0	0	0	0	50	0	0
integrin	0	0	0	0	3	3	1	1		0	0	0	0	0	50	0	5.88235
PEGA domain containing protein	0	0	14	14	0	0	3	0		0	0	0	77.7778	0	0	3.84615	0
CARDB domain containing protein	0	0	3	3	1	1	2	2		0	0	0	16.6667	0	16.6667	0	11.7647
Fibronectin binding domain type 1										0	0	0	0	0	0	0	0
vWA domain containing protein	0	0	0	0	0	0	21	4		0	0	0	0	0	0	21.7949	23.5294
PEB3 adhesin containing protein	8	4	1	0	12	4	79	14		100	80	20	0	100	66.6667	83.3333	82.3529
Immunoglobulin domain containing protein	0	0	3	3	4	2	18	12		0	0	0	16.6667	25	33.3333	7.69231	70.5882
Fibronectin domain containining protein type 2	0	0	3	3	4	3	17	11		0	0	0	16.6667	12.5	50	7.69231	64.7059
										0	0	0	0	0	0	0	0
pel operon	0	0	1	1	5	5	11	11		0	0	0	5.55556	0	83.3333	0	64.7059
pseudaminic acid (pseudaminic acid synthase, pseudaminic acid cytidylyltransferase present)	0	0	2	2	5	1	35	5		0	0	0	11.1111	50	16.6667	38.4615	29.4118
neuraminic acid	0	0	5	5	1	1	24	0		0	0	0	27.7778	0	16.6667	30.7692	0
xap	9	5	11	9	1	1	9	0		100	100	40	50	0	16.6667	11.5385	0
PilY1	8	5	9	9	6	3	39	1		75	100	0	50	37.5	50	48.7179	5.88235
