## Supplementary material for "Physiological adaptation of sulfate reducing bacteria in syntrophic partnership with anaerobic methanotrophic archaea": Table1_and_Supplementary_Tables: Supplementary_Table_14_phylogenetic_models.xlsx

### Sheet: Sheet1
Trees	Software	Model
genome	FastTree
RpoB	IQ-Tree2	LG+F+R10
16S rRNA	IQ-Tree2	TIM3e+R10
23S rRNA	IQ-Tree2	SYM+R9
OetI	IQ-Tree2	DayHoff
OetB	RAxML	DayHoff
omcX	RAxML	DayHoff
apc2b	RAxML	DayHoff
TmcA	RAxML	DayHoff
TmcD	RAxML	LG+R5
cbcB	IQ-Tree2	LG+R10
afp10	IQ-Tree2	DayHoff
afp11	IQ-Tree2	DayHoff
etfB	RAxML	DayHoff
