## Supplementary material for "Physiological adaptation of sulfate reducing bacteria in syntrophic partnership with anaerobic methanotrophic archaea": Table1_and_Supplementary_Tables: Table1_List_of_syntrophic_SRB_metagenomes_final.xlsx

### Sheet: List of syntrophic SRB
Assembly	Organism	Proposed formal name	Genome size(bp)	Completeness	Contamination	Strain Heterogeneity	GTDB_classification	Geographic location	Reference
JAJSZM000000000	Desulfofervidales_sp._FWG156		1452671	90.31	1.42	0	d__Bacteria;p__Desulfobacterota;c__Desulfofervidia;o__Desulfofervidales;f__DG-60;g__;s__	Pescadero Basin, Gulf of California	This study
JAJSZL000000000	Candidatus Desulfofervidaceae sp. 1		2230686	97.97	3.46	0	d__Bacteria;p__Desulfobacterota;c__Desulfofervidia;o__Desulfofervidales;f__Desulfofervidaceae;g__;s__	Pescadero Basin, Gulf of California	This study
JAJSZS000000000	Candidatus Desulfofervidaceae sp. 2		2268002	98.24	3.49	0	d__Bacteria; p__Desulfobacterota; c__Desulfofervidia; o__Desulfofervidales; f__Desulfofervidaceae; g__; s__	Pescadero Basin, Gulf of California	This study
GCA_001577525.1	HotSeep1		2540211	96.75	4.27	0	d__Bacteria; p__Desulfobacterota; c__Desulfofervidia; o__Desulfofervidales; f__Desulfofervidaceae; g__Desulfofervidus; s__Desulfofervidus auxilii	Hydrothermal sediment, Guaymas Basin, Gulf of Mexico	Krukenberg et al. Environ. Microbio. (2016)
HotSeep1_draft_B50	HotSeep1 B50		2215853	95.53	9.35	44.12	d__Bacteria; p__Desulfobacterota; c__Desulfofervidia; o__Desulfofervidales; f__Desulfofervidaceae; g__Desulfofervidus; s__Desulfofervidus auxilii	Pescadero Basin, Gulf of California	This study
CAJIMJ000000000	HotSeep1 E37		1863098	87.4	3.46	20	d__Bacteria; p__Desulfobacterota; c__Desulfofervidia; o__Desulfofervidales; f__Desulfofervidaceae; g__Desulfofervidus; s__Desulfofervidus auxilii	Hydrothermal vent, Guaymas Basin, Gulf of Mexico	Hahn et al. AEM (2020)
CAJIMK000000000	HotSeep1 E50		1842718	70.82	5.08	76.19	d__Bacteria; p__Desulfobacterota; c__Desulfofervidia; o__Desulfofervidales; f__Desulfofervidaceae; g__Desulfofervidus; s__Desulfofervidus auxilii	Hydrothermal vent, Guaymas Basin, Gulf of Mexico	Hahn et al. AEM (2020)
JAJSZN000000000	HotSeep1 FWG170		1777984	86.7	6.74	10	d__Bacteria;p__Desulfobacterota;c__Desulfofervidia;o__Desulfofervidales;f__Desulfofervidaceae;g__Desulfofervidus;s__Desulfofervidus auxilii	Pescadero Basin, Gulf of California	This study
MAVQ00000000	Desulfobacterales sp. PC51MH44		2929617	69.3	4.94	4.55	d__Bacteria; p__Desulfobacterota; c__Desulfobacteria; o__Desulfobacterales; f__UBA11574; g__; s__	Hydrate Ridge, Oregon, USA	Skennerton et al. mBio (2016)
RPGP00000000	Eth-SRB1_sp004193555		3338582	99.35	3.49	25	d__Bacteria; p__Desulfobacterota; c__Desulfobacteria; o__Desulfobacterales; f__ETH-SRB1; g__ETH-SRB1; s__Eth-SRB1_sp00419355	cold seep, Gulf of Mexico	Chen et al. Nature (2019)
JAFDBB000000000	Eth-SRB1_sp019313565		3255688	91.94	9.77		d__Bacteria; p__Desulfobacterota; c__Desulfobacteria; o__Desulfobacterales; f__ETH-SRB1; g__ETH-SRB1; s__	Hydrothermal sediment, Guaymas Basin, Gulf of Mexico	Langwig et al. ISME (2021)
JAFCZU000000000	Eth-SRB1_sp019314185		4649534	88.15	5.57		d__Bacteria; p__Desulfobacterota; c__Desulfobacteria; o__Desulfobacterales; f__ETH-SRB1; g__ETH-SRB1; s__	Hydrothermal sediment, Guaymas Basin, Gulf of Mexico	Langwig et al. ISME (2021)
JAAXOL000000000	Seep-SRB1a sp. 1 (str. 013792055)	Syntrophophila gen. nov. sp. 1	3174343	97.42	4.03	25	d__Bacteria; p__Desulfobacterota; c__Desulfobacteria; o__Desulfobacterales; f__ETH-SRB1; g__B13-G4; s__B13-G4 sp013792055	groundwater from Olkiluoto, Finland	Bell et al. ISME (2020)
JAJSZT000000000	Seep-SRB1a sp. 2 (str. CR9063A)	Syntrophophila gen. nov. sp. 2	3859851	99.35	2.15	0	d__Bacteria; p__Desulfobacterota; c__Desulfobacteria; o__Desulfobacterales; f__ETH-SRB1; g__B13-G4; s__	cold seep, Costa Rica Margin	This study
JAJSZU000000000	Seep-SRB1a sp. 2 (str. CR9063B)	Syntrophophila gen. nov. sp. 2	3484925	87.56	1.94	100	d__Bacteria; p__Desulfobacterota; c__Desulfobacteria; o__Desulfobacterales; f__ETH-SRB1; g__B13-G4; s__	cold seep, Costa Rica Margin	This study
JAJSZV000000000	Seep-SRB1a sp. 2 (str. CR9063C)	Syntrophophila gen. nov. sp. 2	2980801	64.05	0	0	d__Bacteria; p__Desulfobacterota; c__Desulfobacteria; o__Desulfobacterales; f__ETH-SRB1; g__B13-G4; s__	cold seep, Costa Rica Margin	This study
JAAXOL000000000	Seep-SRB1a sp. 3 (str. 014237195)	Syntrophophila gen. nov. sp. 3	3489866	98	1.53	25	d__Bacteria; p__Desulfobacterota; c__Desulfobacteria; o__Desulfobacterales; f__ETH-SRB1; g__B13-G4; s__B13-G4 sp014237365	cold seep, Gulf of Cadiz	Yang et al. Nature Comm. (2020)
JABZFQ000000000	Seep-SRB1a sp. 3 (str. 014237365)	Syntrophophila gen. nov. sp. 3	3489866	98	1.53	25	d__Bacteria; p__Desulfobacterota; c__Desulfobacteria; o__Desulfobacterales; f__ETH-SRB1; g__B13-G4; s__B13-G4 sp014237365	cold seep, Gulf of Cadiz	Yang et al. Nature Comm. (2020)
JAJSZO000000000	Seep-SRB1a sp. 4 (str. FWG171)	Syntrophophila gen. nov. sp. 4	2505125	77.03	0.65	0	d__Bacteria;p__Desulfobacterota;c__Desulfobacteria;o__Desulfobacterales;f__ETH-SRB1;g__B13-G4;s__	microbial mat, cold seep, Santa Monica Basin, California	This study
JAJSZP000000000	Seep-SRB1a sp. 4 (str. FWG172)	Syntrophophila gen. nov. sp. 7	2570901	92.1	4.73	25	d__Bacteria;p__Desulfobacterota;c__Desulfobacteria;o__Desulfobacterales;f__ETH-SRB1;g__B13-G4;s__	microbial mat, cold seep, Santa Monica Basin, California	This study
JAIORM000000000	Seep-SRB1a sp. 5 (str. 20073_SRB)	Syntrophophila gen. nov. sp. 5	1938412	78.03	2.6	40	d__Bacteria; p__Desulfobacterota; c__Desulfobacteria; o__Desulfobacterales; f__ETH-SRB1; g__B13-G4; s__	cold seep, Santa Monica Basin, California, USA	Yu et al. AEM (2022)
JAIORU000000000	Seep-SRB1a sp. 5 (str. 20074_SRB)	Syntrophophila gen. nov. sp. 5	1678217	72.61	3.96	80	d__Bacteria; p__Desulfobacterota; c__Desulfobacteria; o__Desulfobacterales; f__ETH-SRB1; g__B13-G4; s__	cold seep, Santa Monica Basin, California, USA	Yu et al. AEM (2022)
JAABVG000000000	Seep-SRB1a sp. 5 (str. S7142MS3)	Syntrophophila gen. nov. sp. 5	2766087	88.86	2.58	25	d__Bacteria; p__Desulfobacterota; c__Desulfobacteria; o__Desulfobacterales; f__ETH-SRB1; g__B13-G4; s__	cold seep, Santa Monica Basin, California, USA	Yu et al ISME J (2021)
JAJSZW000000000	Seep-SRB1a sp. 5 (str. SM7059A)	Syntrophophila gen. nov. sp. 5	3861344	89.65	1.29	0	d__Bacteria; p__Desulfobacterota; c__Desulfobacteria; o__Desulfobacterales; f__ETH-SRB1; g__B13-G4; s__	cold seep, Santa Monica Basin, California, USA	This study
QMMZ00000000	Seep-SRB1a sp. 6 (str. 003647525)	Syntrophophila gen. nov. sp. 6	1690800	56.35	0.97	50	d__Bacteria; p__Desulfobacterota; c__Desulfobacteria; o__Desulfobacterales; f__ETH-SRB1; g__B13-G4; s__B13-G4 sp003647525	Hydrothermal sediment, Guaymas Basin, Gulf of Mexico	Dombrowski et al. Nat Comm. (2018)
JAFCZG000000000	Seep-SRB1a sp. 8 (str. AB_03_Bin_172)	Syntrophophila gen. nov. sp. 8	5464515	52.75	9.74		d__Bacteria; p__Desulfobacterota; c__Desulfobacteria; o__Desulfobacterales; f__ETH-SRB1; g__B13-G4; s__	Hydrothermal sediment, Guaymas Basin, Gulf of Mexico	Langwig et al. ISME (2021)
JAFDFV000000000	Seep-SRB1a sp. 9 (str. Meg22_02_Bin_90)	Syntrophophila gen. nov. sp. 9	3102898	83.52	3.87		d__Bacteria; p__Desulfobacterota; c__Desulfobacteria; o__Desulfobacterales; f__ETH-SRB1; g__B13-G4; s__	Hydrothermal sediment, Guaymas Basin, Gulf of Mexico	Langwig et al. ISME (2021)
JAFDJY000000000	Seep-SRB1a sp. 9 (str. Meg22_24_Bin_68)	Syntrophophila gen. nov. sp. 9	2156769	62.82	5.48		d__Bacteria; p__Desulfobacterota; c__Desulfobacteria; o__Desulfobacterales; f__ETH-SRB1; g__B13-G4; s__	Hydrothermal sediment, Guaymas Basin, Gulf of Mexico	Langwig et al. ISME (2021)
JAFDKW000000000	Seep-SRB1a sp. 9 (str. Meg22_46_Bin_236)	Syntrophophila gen. nov. sp. 9	2114727	57.68	1.68		d__Bacteria; p__Desulfobacterota; c__Desulfobacteria; o__Desulfobacterales; f__ETH-SRB1; g__B13-G4; s__	Hydrothermal sediment, Guaymas Basin, Gulf of Mexico	Langwig et al. ISME (2021)
JAFDAE000000000	Desulfobacterales sp. AB_1215_Bin_34		3617733	88.46	3.59		d__Bacteria; p__Desulfobacterota; c__Desulfobacteria; o__C00003060; f__C00003106; g__C00003106; s__	Hydrothermal sediment, Guaymas Basin, Gulf of Mexico	Langwig et al. ISME (2021)
MAXM00000000	Seep-SRB1g (str. C00003104)	Desulfomellonium gen. nov. sp. 1	2209054	90.01	0.65	0	d__Bacteria; p__Desulfobacterota; c__Desulfobacteria; o__C00003060; f__C00003106; g__C00003106; s__C00003106 sp001751015	Hydrate Ridge, Oregon, USA	Skennerton et al. mBio (2016)
MANV00000000	Seep-SRB1g (str. C00003106)	Desulfomellonium gen. nov. sp. 1	2149125	90.08	0	0	d__Bacteria; p__Desulfobacterota; c__Desulfobacteria; o__C00003060; f__C00003106; g__C00003106; s__C00003106 sp001751015	Hydrate Ridge, Oregon, USA	Skennerton et al. mBio (2016)
JAJSZX000000000	Seep-SRB1g (str. CR10073A)	Desulfomellonium gen. nov. sp. 1	3489866	99.17	0.65	0	d__Bacteria; p__Desulfobacterota; c__Desulfobacteria; o__C00003060; f__C00003106; g__C00003106; s__C00003106 sp001751015	cold seep, Costa Rica Margin	This study
JAJSZY000000000	Seep-SRB1g (str. CR10073B)	Desulfomellonium gen. nov. sp. 1	3824408	98.71	2.15	0	d__Bacteria; p__Desulfobacterota; c__Desulfobacteria; o__C00003060; f__C00003106; g__C00003106; s__C00003106 sp001751015	cold seep, Costa Rica Margin	This study
JAABVH000000000	Seep-SRB1g (str. S7142MS4)	Desulfomellonium gen. nov. sp. 1	624626	36.28	0.16	0	d__Bacteria; p__Desulfobacterota; c__Desulfobacteria; o__C00003060; f__C00003106; g__C00003106; s__C00003106 sp001751015	cold seep, Santa Monica Basin, California, USA	Yu et al ISME J (2021)
PQXD00000000	Seep-SRB2 sp. 1 (str. G37)	Desulfomithrium gen. nov. sp. 1	3571848	93.83	0	0	d__Bacteria; p__Desulfobacterota; c__Dissulfuribacteria; o__Dissulfuribacterales; f__UBA3076; g__UBA3076; s__UBA3076 sp003194485	Hydrothermal sediment, Guaymas Basin, Gulf of Mexico	Krukenberg et al. Environ. Microbio. (2018)
JAFDGK000000000	Seep-SRB2 sp. 1 (str. Meg22_1012_Bin_255)	Desulfomithrium gen. nov. sp. 1	2126229	85.79	0.6		d__Bacteria; p__Desulfobacterota; c__Dissulfuribacteria; o__Dissulfuribacterales; f__UBA3076; g__UBA3076; s__UBA3076 sp003194485	Hydrothermal sediment, Guaymas Basin, Gulf of Mexico	Langwig et al. ISME (2021)
JAFDIH000000000	Seep-SRB2 sp. 1 (str. Meg22_1214_Bin_80)	Desulfomithrium gen. nov. sp. 1	2269757	91.15	0.6		d__Bacteria; p__Desulfobacterota; c__Dissulfuribacteria; o__Dissulfuribacterales; f__UBA3076; g__UBA3076; s__UBA3076 sp003194485	Hydrothermal sediment, Guaymas Basin, Gulf of Mexico	Langwig et al. ISME (2021)
JAFDIM000000000	Seep-SRB2 sp. 1 (str. Meg22_1416_Bin_176)	Desulfomithrium gen. nov. sp. 1	1724888	60.53	1.98		d__Bacteria; p__Desulfobacterota; c__Dissulfuribacteria; o__Dissulfuribacterales; f__UBA3076; g__UBA3076; s__UBA3076 sp003194485	Hydrothermal sediment, Guaymas Basin, Gulf of Mexico	Langwig et al. ISME (2021)
JAFDIU000000000	Seep-SRB2 sp. 1 (str. Meg22_1618_Bin_165)	Desulfomithrium gen. nov. sp. 1	1927125	76.83	2.68		d__Bacteria; p__Desulfobacterota; c__Dissulfuribacteria; o__Dissulfuribacterales; f__UBA3076; g__UBA3076; s__UBA3076 sp003194485	Hydrothermal sediment, Guaymas Basin, Gulf of Mexico	Langwig et al. ISME (2021)
JAJSZQ000000000	Seep-SRB2 sp. 2 (str. FWG173)	Desulfomithrium gen. nov. sp. 2	2393181	87.78	0.6	0	d__Bacteria;p__Desulfobacterota;c__Dissulfuribacteria;o__Dissulfuribacterales;f__UBA3076;g__UBA3076;s__	Pescadero Basin, Gulf of California	This study
JAJSZR000000000	Seep-SRB2 sp. 2 (str. FWG174)	Desulfomithrium gen. nov. sp. 2	2622393	93.73	0.68	75	d__Bacteria;p__Desulfobacterota;c__Dissulfuribacteria;o__Dissulfuribacterales;f__UBA3076;g__UBA3076;s__	Pescadero Basin, Gulf of California	This study
DFBQ00000000	Seep-SRB2 sp. 3 (str. 002367355)	Desulfomithrium gen. nov. sp. 3	2606474	94.03	1.98	20	d__Bacteria; p__Desulfobacterota; c__Dissulfuribacteria; o__Dissulfuribacterales; f__UBA3076; g__UBA3076; s__UBA3076 sp002367355	Coal Oil Point, Santa Barbara, California, USA	Parks et al. Nature Micro. (2017)
PQXE00000000	Seep-SRB2 sp. 4 (str. E20)	Desulfomithrium gen. nov. sp. 4	2549842	94.62	1.79	33.33	d__Bacteria; p__Desulfobacterota; c__Dissulfuribacteria; o__Dissulfuribacterales; f__UBA3076; g__UBA3076; s__UBA3076 sp003194495	marine sediment, Elba, Italy	Krukenberg et al. Environ. Microbio. (2018)
QNAY00000000	Seep-SRB2 sp. 5 (str. 003645605)	Desulfomithrium gen. nov. sp. 5	1911994	80.95	2.13	80	d__Bacteria; p__Desulfobacterota; c__Dissulfuribacteria; o__Dissulfuribacterales; f__UBA3076; g__UBA3076; s__UBA3076 sp003645605	Hydrothermal sediment, Guaymas Basin, Gulf of Mexico	Dombrowski et al. Nat Comm. (2018)
JAFDFS000000000	Seep-SRB2 sp. 6 (str. Meg22_02_Bin_69)	Desulfomithrium gen. nov. sp. 6	1600510	70.11	2.7		d__Bacteria;p__Desulfobacterota;c__Dissulfuribacteria;o__Dissulfuribacterales;f__UBA3076;g__UBA3076;s__	Hydrothermal sediment, Guaymas Basin, Gulf of Mexico	Langwig et al. ISME (2021)
LQBF00000000	Seep-SRB2 sp. 7 (str. ML8_D)	Desulfomithrium gen. nov. sp. 7	3527240	99.38	12.95		d__Bacteria;p__Desulfobacterota;c__Dissulfuribacteria;o__Dissulfuribacterales;f__UBA3076;g__UBA3076;s__	Mahoney Lake, Canada, British Columbia	Hamilton et al. Front. Microbio. (2016)
JAFDGC000000000	Seep-SRB2 sp. 8 (str. Meg19_1012_Bin_147)	Desulfomithrium gen. nov. sp. 8	2934091	90.85	1.19		d__Bacteria;p__Desulfobacterota;c__Dissulfuribacteria;o__Dissulfuribacterales;f__UBA3076;g__UBA3076;s__	Hydrothermal sediment, Guaymas Basin, Gulf of Mexico	Langwig et al. ISME (2021)
JAFDGV000000000	Seep-SRB2 sp. 8 (str. Meg22_1012_Bin_335)	Desulfomithrium gen. nov. sp. 8	2310472	95.49	1.19		d__Bacteria;p__Desulfobacterota;c__Dissulfuribacteria;o__Dissulfuribacterales;f__UBA3076;g__UBA3076;s__	Hydrothermal sediment, Guaymas Basin, Gulf of Mexico	Langwig et al. ISME (2021)
JAFDIE000000000	Seep-SRB2 sp. 8 (str. Meg22_1214_Bin_60)	Desulfomithrium gen. nov. sp. 8	2351303	94.32	0.73		d__Bacteria;p__Desulfobacterota;c__Dissulfuribacteria;o__Dissulfuribacterales;f__UBA3076;g__UBA3076;s__	Hydrothermal sediment, Guaymas Basin, Gulf of Mexico	Langwig et al. ISME (2021)
JAFDIO000000000	Seep-SRB2 sp. 8 (str. Meg22_1416_Bin_56)	Desulfomithrium gen. nov. sp. 8	2557541	77.56	5.08		d__Bacteria;p__Desulfobacterota;c__Dissulfuribacteria;o__Dissulfuribacterales;f__UBA3076;g__UBA3076;s__	Hydrothermal sediment, Guaymas Basin, Gulf of Mexico	Langwig et al. ISME (2021)
JAFDIR000000000	Seep-SRB2 sp. 8 (str. Meg22_1618_Bin_149)	Desulfomithrium gen. nov. sp. 8	2785779	95.51	3.08		d__Bacteria;p__Desulfobacterota;c__Dissulfuribacteria;o__Dissulfuribacterales;f__UBA3076;g__UBA3076;s__	Hydrothermal sediment, Guaymas Basin, Gulf of Mexico	Langwig et al. ISME (2021)
JAFDLI000000000	Seep-SRB2 sp. 8 (str. Meg22_46_Bin_87)	Desulfomithrium gen. nov. sp. 8	2368215	91.41	0.15		d__Bacteria;p__Desulfobacterota;c__Dissulfuribacteria;o__Dissulfuribacterales;f__UBA3076;g__UBA3076;s__	Hydrothermal sediment, Guaymas Basin, Gulf of Mexico	Langwig et al. ISME (2021)
JAFDLJ000000000	Seep-SRB2 sp. 8 (str. Meg22_810_Bin_10)	Desulfomithrium gen. nov. sp. 8	2635042	91.64	1.92		d__Bacteria;p__Desulfobacterota;c__Dissulfuribacteria;o__Dissulfuribacterales;f__UBA3076;g__UBA3076;s__	Hydrothermal sediment, Guaymas Basin, Gulf of Mexico	Langwig et al. ISME (2021)

### Sheet: BioProject_Biosample_details
Bioproject	Accession	Title	Submission	BioSample.name	BioSample.organism_name
PRJNA762493	SAMN21399200	MIMAG Metagenome-assembled Genome sample from Candidatus Desulfofervidus auxilii	SUB10365260	PB_NA091.008_B6_MAG	Candidatus Desulfofervidus auxilii
PRJNA762493	SAMN21399199	MIMAG Metagenome-assembled Genome sample from Deltaproteobacteria bacterium	SUB10365260	PB_NA091_R45_FWG174_MAG	Deltaproteobacteria bacterium
PRJNA762493	SAMN21399198	MIMAG Metagenome-assembled Genome sample from Deltaproteobacteria bacterium	SUB10365260	PB10259_FWG173_MAG	Deltaproteobacteria bacterium
PRJNA762493	SAMN21399197	MIMAG Metagenome-assembled Genome sample from Deltaproteobacteria bacterium	SUB10365260	SM14434B_FWG172_MAG	Deltaproteobacteria bacterium
PRJNA762493	SAMN21399196	MIMAG Metagenome-assembled Genome sample from Deltaproteobacteria bacterium	SUB10365260	SM14434A_FWG171_MAG	Deltaproteobacteria bacterium
PRJNA762493	SAMN21399195	MIMAG Metagenome-assembled Genome sample from Candidatus Desulfofervidus auxilii	SUB10365260	PB12019_FWG170_MAG	Candidatus Desulfofervidus auxilii
PRJNA762493	SAMN21399194	MIMAG Metagenome-assembled Genome sample from Deltaproteobacteria bacterium	SUB10365260	PB11719_FWG156_MAG	Deltaproteobacteria bacterium
PRJNA762493	SAMN21399193	MIMAG Metagenome-assembled Genome sample from Candidatus Desulfofervidaceae bacterium	SUB10365260	PB11946_FWG155_MAG	Candidatus Desulfofervidaceae bacterium
PRJNA762493	SAMN21396831	MISAG Single Amplified Genome sample from Deltaproteobacteria bacterium	SUB9180196	CR10073B_Ga0402030_bin2_SCG	Deltaproteobacteria bacterium
PRJNA762493	SAMN21396830	MISAG Single Amplified Genome sample from Deltaproteobacteria bacterium	SUB9180196	CR10073A_Ga0402010_bin2_SCG	Deltaproteobacteria bacterium
PRJNA762493	SAMN21396829	MISAG Single Amplified Genome sample from Deltaproteobacteria bacterium	SUB9180196	SM7059A_Ga0402080_bin2_SCG	Deltaproteobacteria bacterium
PRJNA762493	SAMN21396828	MISAG Single Amplified Genome sample from Deltaproteobacteria bacterium	SUB9180196	CR9063C_Ga0402062_bin2_SCG	Deltaproteobacteria bacterium
PRJNA762493	SAMN21396827	MISAG Single Amplified Genome sample from Deltaproteobacteria bacterium	SUB9180196	CR9063B_Ga0402057_bin2_SCG	Deltaproteobacteria bacterium
PRJNA762493	SAMN21396826	MISAG Single Amplified Genome sample from Deltaproteobacteria bacterium	SUB9180196	CR9063A_Ga0402054_bin3_SCG	Deltaproteobacteria bacterium
PRJNA762493	SAMN21396825	MISAG Single Amplified Genome sample from Deltaproteobacteria bacterium	SUB9180196	SM7147B_20073_SRB_SCG	Deltaproteobacteria bacterium
PRJNA762493	SAMN21396824	MISAG Single Amplified Genome sample from Deltaproteobacteria bacterium	SUB9180196	SM7147A_20074_SRB_SCG	Deltaproteobacteria bacterium
